# Systematic identification of secondary bile acid production genes in global microbiome

**DOI:** 10.1101/2024.06.08.598071

**Authors:** Yuwei Yang, Wenxing Gao, Ruixin Zhu, Liwen Tao, Wanning Chen, Xinyue Zhu, Mengping Shen, Tingjun Xu, Tingting Zhao, Xiaobai Zhang, Lixin Zhu, Na Jiao

## Abstract

Microbial metabolism of bile acids (BAs) is crucial for maintaining homeostasis in vertebrate hosts and environments. Although certain organisms involved in BA metabolism have been identified, a global, comprehensive elucidation of the microbes, metabolic enzymes, and BA remains incomplete. To bridge this gap, we employed hidden Markov models to systematically search in a large-scale and high-quality search library comprising 28,813 RefSeq multi-kingdom microbial complete genomes, which enabled us to construct a secondary bile acid (SBA)-production gene catalog. This catalog greatly expanded the distribution of SBA-production genes across 11 phyla, encompassing bacteria, archaea and fungi, and extended to 14 habitats spanning hosts and environmental contexts. Furthermore, we highlighted the associations between SBAs and gastrointestinal and hepatic disorders, including inflammatory bowel disease, colorectal cancer and nonalcoholic fatty liver disease, further elucidating disease-specific alterations in SBA-production genes. Additionally, we proposed the pig as a particularly suitable animal model for investigating SBA production in humans, given its closely aligned SBA-production gene composition. This gene catalog provides a comprehensive and reliable foundation on microbial BA metabolism for future studies, offering new insights into the microbial contributions to health and disease.
