## Supplementary Table 1 for "Systematic identification of secondary bile acid production genes in global microbiome"

### Sheet: Sheet1
Supplementary Table 1. Seeds sequence for HMMs construction.
Gene type	Seed sequence
BSH	>fig|420247.6.peg.964 MVIMCTAANYLTKCHYFGRNFDYEISYNERVTITPRNYPLIFRDTEDIENHYGIIGIAAGIDEYPLYYDACNEKGLAMGGLNFPDYCDYKPLDKSKVNIASFEIIPYILSQAKTISDAERLLENLNISDEKFSAQLPPSPLHWIISDRNASIVVEVVEEGLDIYDNPVGVLTNNPPFDKQLFNLNNYMALSNRTPENTFGGNLDLATYSRGMGSIGLPGDVSSQSRFVKAAFVKENSVSGDSEKESVSQFFHILASVEQQKGCTLVEEPDKFEYTIYSDCYNTDKGILYYKTYDGPQTSVNIHDEDLETNQLINFELVD
	>fig|339860.6.peg.732 MIIMCSAANYTTKNHYFGRNFDYEISYNEQVMITPRNYPLKFRKINDITTTHYAIIGISAGINEYPLYYDATNEKGLSMAGLNFAGYTKYHEYDSNKLNITPFEFIPYILSKYESVDDVKEALENINLVNINYSDKLPLSPLHWIISDSESSITVECLKDELKVYDNPLGILTNNPPFDLQMFNLNNYRRVSNKTPSNDFLKDYNLDVYSRGMGGMGIPGDLSSMSRFVKLAFTLTNSLSDDSEESSVNQFFHILASVEQQNGCTFIESPDKYEYTIYSSCVNTSCGIYYYRTYGNSQINAVNMHNENLDTDKLITYPLVNKEKFNFQN
	>fig|398513.5.peg.293 MCTGVRFSDDEGNMYFGRNLDWSFSYGETILVTPRGYQYDYVYGAEGKSEPNAVIGVGVVMTDRPMYFDCANEHGLAIAGLNFPGYASFAHEPVEGTENVATFEFPLWVARNFDSVDEVEEALKNVTLVSQVVPGQQESLLHWFIGDGTRSIVVEQMADGMHVHHDDVDVLTNQPTFDFHMENLRNYMCVSNEMAEPTTWGKAELSAWGAGVSMHGIPGDVSSPSRFVRVAYTNTHYPQQNNEAANVSRLFHTLVSVQMVDGMSKMGNGQFERTLFTSGYSGKTNTYYMNTYEDPAIRSFAMSDFDMDSSELITAD
	>fig|442563.4.peg.1443 MCTAVRFDDGQNNMYFGRNLDWSEDYGEKIVFAPHDYHYAPAFNAEDKNHPVIGIGIIVEDTPLYFDCMNDAGLAVAGLNFAKYCKYATEAVNFTTNVAAYEFPLWVTRNFTSVDDVQEALKNVTIVGKPINDRFPVATLHWIIADNTRSIVVECTEDGMHVYDDDVDVLTNQPPFPQQIEHLDNYAYVSPRTGKSVKWGSSELETNQDSNSSQGLPGGYGSMARFVRAAYNNTHYPTQSGENANVNRLFKTLSTAAVIEGTAISANGEFEKTLFSDCYSTATQTVYLKKYDDMAVHSYAVKDFDASSNQLQSK
	>fig|987060.4.peg.1833 MALSASIIAPASACTGISLSTTTNDHIHARTIEWGESDLNSKLIVAPRDYSFTSTMPDQKQGLSWKSKYGFVGISVSDDRFIGEGVNEEGLTAGLFYFKGYGSLKAYNPKDRTNSIADMDFVRWMLSQFKTVDEVKTAMKNIDIVPVYIDEKGQPSPTGHWRVTDKAGNNIVIEIMDGGQVHIYDNEVGVLTNSPTFPWQVTNLNNYIHLQPGTSAPTKFGGVEARSFGIGSGFLGLPGDITPPSRFVRAAFFVNTAPESKTSQEAVSQAFHILNNFDIPIGTEFSSEYREHIPDLPSATQWTSVIDQGNGALYYKTMHDSRIKKVDLTKIDFNQKQELKRKLDNGSFTIENVEL
	>fig|272559.17.peg.1475 MNTKLSALLMSVLCSVPQIPAGACTGITLKSKDGATVVARTIEWAESVMNCMYVVVPRAQELQSLTPSGMDGLKFRAKHGFVGLAVEQKEFVVEGMNEKGLSAGLYYFPNYGRYPVYDAAQRDKSLADFQLVSYVLAECSTVDEVKEALSQVRVINIDPRSSTVHWRFTEASGRQVVLEIVNEMMNFYDNPLGVLTNSPGLEWHWTNLNNYINLQPGTLPEHNFGPLEPKSFGHGSGLLGLPGDFTPPSRFVRATFFQLTAPQQPDAKGSVFQAFHILNNFDIPTGSEQPWGKASANVPSATQFTVACDIRDQKVYYRTMYNSNIRCIDLKTINFDNVKYQADPLDETKEQPVEMKVIK
	>fig|1235789.3.peg.2691 MRTRLFLLFLGMALIFKFPLKTNACTGITLKSESGTTIVARTIEWGRGNLNSQYVVVPRGYQAISYTPDGINGMTFKTRYGYVGFAVEQKEFIAEGLNEVGLSAGLFYFPKYGEYEKYEASKRDISISDLQLVSWLLGECASVDDIKEAISKVRIISLDPQISTVHWRFADISGRQLVLEIIGGEPRFYENTLGVLTNSPGFDWQLTNLNNYVNLFPGAAPGQSLGVLRLSPFGSGSGFLGIPGDVTPPSRFVRAAFYQTSAPRQKTALDVVFQAFQILNSFDIPIGIEVATGEVAADIPSATQWTSVTDMQNRIVYFRTMYNSAIRSIDLNTIDFSSVQYHAKPLDRSKQQPIESIMVK
	>fig|879088.3.peg.2094 MCTSITYTTKDHYFGRNFDYELSYKEVVVVTPKNYPFHFRKVEDIEKHYALIGIAAVMENYPLYYDATNEKGLSMAGLNFSGNADYKDFAEGKDNVTPFEFIPWILGQCATVKEARRLLQRINLVNISFSENLPLSPLHWLMADQNESIVVECVKDGLHIYDNPVGVLTNNPTFDYQLFNLNNYRVLSSETPENNFSNEIDLDAYSRGMGGIGLPGDLSSMSRFVKATFTKLNSVSGDSESESISQFFHILGSVEQQKGLCDVGGGKYEHTIYSSCCNIDKGIYYYRTYGNSQITGVDMHQEDLESKELAIYPLVNEQQLNIVNK
	>fig|1121864.4.peg.545 MCTGLRYMNDSFYFGRNLDLDYTFGQSIMITPKNYEIKFKHEKSITNHYAFIGVAVVVEDYPLYADAINEAGLGIANLNFPHFAEYATEVQEGQLNLAPYELMLYALANCQSVAEVKTAFHNLNVIDIPFNVQMPNTTLHWFVADKKQAAVIEVIQGKVKITDNPANVLTNSPSIDYHLMNLAHYANLSDKQPTNQPFDMPPFGEGFGTIGLPGDWSPASRFVKAAFVNEHSISEKDEISNVTQFFHILDSVAFVEGVTTSPRGTHDLTMYASCGHPESGNYYYKTYRNNQINCVSMSKVDLQSHTLFNYPMIDTQQIHQVN
	>fig|695560.3.peg.936 MCTSIVFSPKDHYFGRNLDLEITFGQQVVITPRNYDFKFRKMPELKQHYAMVGIALNAGGYPLYFDAANEKGLGMAGLNYPGNATYYDVKDDKDNVASFEFIPWILGQCATVEEAKKLLAKINIADINFSEKMVASKLHWLIADKTGTSIVVETDKDGMHVYDNPVGCLTNNPQFPKQLFNLNNYADVSAAMPKNNFSDQVKMDGYSRGLGSRNLPGGMDSESRFVRVAFNKFNAPTSDSEEENVDTYFHILHSVEQQKGLDQVGPDAFEYTIYSDGINLDKGIFYYTTYTNKQINVVDMNKEDLDSSDLITYDMLTKGKFNHQN
	>fig|525379.3.peg.1173 MCTAITYTTKDNYFGRNLDLDFSYNETVTICPRNYPFSFRHQGENNSHFAMIGMATVVDDYPLFYEAVNEKGLGMAGLNFPDNANYQEVAEDKVNVASFEFIPWLLSQCESVAEVKGLCKNLNITNEAFSSDFQPSPLHWLVADGHESIVLEPLAKGLKVYDNSTGVLTNNPTFDKQLFNLNNYRHLSPKVSENRFAKELELETYSRGMGGLGLPGDLSSMSRYVKVTFTKLNSVAEETEESSVNQFFHILKSVEQQKGLCYVDESGKYEYTIYSSCINTDKGIYYYTTYDNSQITAVDMHKENLDDSKLVSYPLVKEWQVNYQN
	>fig|411489.7.peg.76 MCTAATYKTKDFYFGRTLDYEFSYGDEITVTPRKFPFEFRHMGKRDSHYAIIGMAHVAGEYPLYYDAINEKGVGMAGLNFVGNAVYQAVEAGRDNVAQFEFIPWILGQCADLDEVRALLDRMNLVGTPFSEQLPSAQLHWIIADRNAAITVECMADGMHIHENPVGVLTNNPPFETQMFLLNNYQGLSPKQPENTFAEQLQLQSYSRGMGALGLPGDLSSASRFAKVAFTKMNSKSGDSEAESISQFFHILGSVDQQRGCCEVTDGKYEITLYTSCCNADKGIYYYTTYENHQITGVDMHHCDLDGSELFRYPLVQGEQIHWMN
	>fig|903814.3.peg.1217 MCTAATYTTKDHYFGRNLDLEFSYNETVTVTPRNYPFQFRKVKALESHYAMIGMAFVVDNYPLYYDATNEKGLSMAGLNFPENADYKQETEGKDNVTPFEFIPWILGQCSTIKEVKELLGRINLININFSEKLPLSPLHWMISDRNESITVESVKEGLKIYDNPVGILTNNPTFDIQIFNLNNYVNVTREVPENRFSNAIALDIYSRGMGGIGIPGDLSSSSRFVKAVFTKLNSVSGTSESESISQFFHILGSVNQERGCVRLAEDTYEITIYSSCCNIDKGVYYYKTYENSQITGVDMHNENLNSQNLVSYPLIKEQQIKIQN
	>fig|649757.3.peg.245 MCTAATYKTKDFYFGRTLDYEFSYGDEVVITPRNYPFHFRHIDAIESHYAMIGMAHVVDNDPLYYDAFNECGLAMAGLNFVGNAAYYDMEEGKDNIAQFEFIPWILGTCANLEEAKTALIHMNLTNTPYSEQFPLAQLHWIIADQSGAITVEAMEDGMHIYENNVGVLTNNPPFNIQMFLLNQYMNLSPKQPENLFAKDIDLDQYSRGMGAIGLPGDLSSSSRFAKVAFTKLHSVSGDSENESVNQFFHILGSVDQQRGCCDVNGKYEITLYTSCCNTQKGIYYYTTYDNHQISAVDMTKEDLNTKNLICYEVITGEHIQMQN
	>fig|536231.5.peg.2019 MCTAATYLTKDFYFGRTLDYEFSYGEEITVTPRNYPFHFRHTENLEKHYAIIGVAHMAGDYPLYYDAVNEKGVGMAGLNFVGNAYYHKEESGKKNVASFEFVPWVLAQCATLDEVRDLITDLNIVDTLFSENLPAGMLHWIISDKSGSITVESMKDGLHIHENPVGVLTNNPPFEQQMFMLNNYMGLSPKQPENHFADKLDLNMYSRGMGALGLPGDLSSASRFARVAFTKMNAVSDDSEEESVAQFFHILGSVDQQRGCCEVSDGKYEITIYTSCCNASRGIYYYTTYSNSQITAVDMHREDLDGSVPVHYPMLTKQQILWQN
	>fig|657314.3.peg.1741 MCTAATYQTKDFYFGRTLDYEFSYGDQIAITPRNYPFSFRHAGEMNTHYAIIGMAHVAGNYPLYYDAINEKGVGMAGLNFVGNAAYADVTSDRDNIAQFEFIPWILSQCATLSEVRTLLERMALVATPFNEQFPLAQLHWIISDKTGSITVESMADGLHIYENPVGVLTNNPPFPQQMFQLNNFMHLSPKQPVNTFSDDLALTAYSRGMGALGLPGDLSSASRFVRVAFTKMNAFSGDSEKESVSQFFHILGSVDQQRGCCEVADGKYEITLYTSCCNVTKGIYYYTTYENHQISAVDMHRENLDGGALICYPVIQGEQINYQN
	>fig|314292.23.peg.3290 MKVKPLVLALITTLSLSSLISSANACTRILWQTEDHGVFVSRTMDWSESTNPYLANFPQGSEYTTHLSDKNLVTSKFAVTGITAYGVLMDGINSQGLSGNILYDGGMDLGKGNNKQTDGAITYLRHMLSQHKTVNDVVKAATALAPNEEFIEGIPVRIALHLSFQDLTGDSAIIEWREGKPQIWHGKQYTVMTNQPGYAQHLANIKRSARGWGEQAQQWSQTNLGTGGNTNPEDRFVHATYFSEHLKEPTSIINGILKLESTMFRIPHDVPNRPINGKMAGYATEYSVNRHLQSGETYVRYQWGDIFSQFKYNTQDIQKSGKMIFFKLSNAELAGNITEQIINSGH
	>fig|409438.11.peg.4922 MEWGGENLRSKLIVSPQGYRYSSVLSGGEKGLSWQARYGFVGISVFDDRYIAEGINQEGLSAGLFYFKNYGSLSKYNPQTPDKNLADMDVVRWILTHFKTVREVREHIQQLNIVPTVIDRNQKNTDTVHWRVADRLGGNIIIEIKNQGSISIHENLAGVITNSPDYEWHLTNLNNYINLAAGTVASGQINGVNTFSFGAGSRALGLPGDITPPSRFIRAAFYVNTTPELKNGDEAVSQAFHILNNFDIPVGVEYTYKHEVPELPSATQWTTVIDQNRRLLFYKTMNDSTVKLIDLGNIRFTQEKENHYPLDNGVFSFQRTVID
BaiA	>fig|479437.5.peg.378 MARFDNKIVLVTGAANGIGRCMVKCFLAEGAEKLVAVDIEHDTLEDAFGDEDRVHTIPCDITDYDAVHRMVDEAVERFGRIDILMNNAGISIKDGQKYGMLTCPKDAWDRVIATNVNGSFYVAQAVAQAMVAKKTKGVIVNTSSNTFRFIPKYLGAYPASKAAIAVFTKQFAKELAEYDIRVNAFGPGTTKTRMSEPTRLNPHMNEQFLNDIPMHRYGEVKEAVDAALFLASEESSFMLGEIIFEDGGQSL
	>fig|910311.3.peg.558 MERERFVDKIALVTGGANGLGRGMVEQLVKEGAQVAIFDIEDDTMEEVFGGNDHVFCVHCDVRDYDQVQESVQKVIDRYGRIDVLMNNAGICHREPFLECSKEGWLDVMATNLNGEFYVGQAVARTMVELGVKGYIVNTSSNSSRKTIGGITPYCPSKAAVKMLTQVMALELAKYGIHVNAIAPGTSKTRIAAGTINDPERSAAFLAKMPFGRYGEVRETVDVALFLASEDASFITGETIYNEGGFSLT
	>fig|500633.7.peg.76 MNLVQDKIVIITGGTSGIGLCAAKIFMDNGATVSIFGKTQEEVDAAKAELKETHPDKEVLGFAPDLTNRDEVMAAVGAVAEKYGRLDVMINNAGVTSSNVFSRVSPEEFKYLMDINVTGVFNGAWAAYQCMKGRKEGVIINTASVTGIHGSLSGVGYPTSKSAVVGFTQALGREIIRKNIRVVGVAPGVVNTPMVGNIPDEILDGYLSSFPMKRMLEPEEIANTYLFLASDLASGITATTVSVDGAYRPS
	>fig|658085.3.peg.190 MNLVQDKVTIITGGTRGIGFAAAKIFIDNGAKVSIFGETQEEVDTALAQLKELYPEEEVLGFAPDLTSRDAVMAAVGQVAQKHGRLDVMINNAGITSNNVFSRVSEEEFKHIMDINVVGVFNGAWSAYQCMKEAKKGVIINTASVTGIFGSLSGVGYPASKAGVIGLTQGLGREIIRKNIRVVGVAPGVVNTDMTNGNPPEIMEGYLKALPMKRMLEPEEIANVYLFLASDLASGITATTVSVDGAYRP
	>fig|658085.3.peg.2714 MKLVQDKITIITGGTRGIGFAAAKIFIENGAKVSIFGETQEEVDTALAQLKELYPEEEVLGFAPDLTSRDAVMAAVGTVAQKYGRLDVMINNAGITMNTVFSRVSEEDFKHIMDINVIGVFNGAWSAYQCMKEAKQGVIINTASVTGIYGSLSGIGYPTSKAGVIGLTHGLGREIIRKNIRVVGVAPGVVDTDMTKGLPPEILDDYLKSFPMKRMLKPEEIANVYLFLASDLANGITATTISVDGAYRP
	>fig|553973.6.peg.2262 MKLVQDKITVITGGTRGIGFTAAKIFIENGAKVSIFGETKEEVDTALAELKELYPEEEVLGFAPDLTSRDAVMAAVRAVAEKYGRLDVMINNAGITMNTVFSRVTEEAFKHMMDINVIGVFNGAWAAYQCMKGAQQGVIINTASVTGIYGSLSGIGYPASKAGVIGLTQGLGREIIRKNIRVVGVAPGVVDTDMTKGLPPEILEDYLKSFPMKRMLKAEEIANVYLFLASDLASGITATTVSVDGAYRP
BaiB	>fig|500633.7.peg.73 MNDVKCKYFNKFNTGMSDFVTPGKQLEYVAKCKPDEKAIIYIDKEDNVRDITWKELHIASNKLAWHLMKKGFGKGQVAMVSFPNGIEHILATLAVWKTGGCYMPVSCKITDTELGDICRIIKPTVSFTDKEMPCRTESIKIGSVFDVCKDESEEMPEDIAANPNMISPSGGTTGEPKFIKQNVASGLSDEIIKSWFEMSGMEFEQRQLLVGPLFHGAPHTAAFNGLFVGNTLIIPRNLRPESIVRYIKEYKIEFIQMIPTLMNRIIKLADVDKEDFKSIKALHHTGGYCSPYLKEKWIDIIGAEKVHEMYSMTEAIGITCIRGDEWLKHYGSVGLPLGGSRISIRDEEGNELGPHEVGEIHMTSPSACCMTEYINHKP…
	>fig|553973.6.peg.2105 MDLMGDFFNKFNLGTSDFVTPGKQLQYISKHKAYTTAVICIDKDQTVSEITWKQLHTRSNQLAWMLGEYGIKERATVIVAYPNSIEHLIAAFAIWKAGACYMPISSKTAGAELDEISRIINPAGAFADFAVPDTEFCLNSGEMYEVMRQYPEKTPPDVRSDPNMISPSGGTSGKLKFIRQNMPGGMTDSMLKGWFEMSGMDFEQRQLLVGPLFHGAPHSSAFNGLFAGNTLVIPRNLCPDNICRLIKEYKIEFIQMVPTLMNRIVKLPGIRKEDFASVKALFHTGGYCAPYLKRKWMELLAPEKIYEMYSMTEVIGMTCIRGDDWLKHPGSIGLPVGEGKVSIRDESGKELAPYELGDIYMSSPGECFLTEYINHE…
	>fig|411468.9.peg.2911 MEYVSECKPDSTAVICLDKEQNCSVITWHQLHVYSSQLAWYLIENEIGPGSIVLTMFPNSIEHIIAVFAIWKTGACYMPMSYKAAESEIREACDTIHPNAAFAECKIPGLKFCLSADEIYEAMEGRSKEMPSDRLANPNMISLSGGTSGKMKFIRQNLPCGLDDETIRSWSFMSGMGFEQRQLLVGPLFHGAPHSAAFNGLFMGNTLVLTRNLCPGNILNMIKKYKIEFIQMVPTLMNRLAKLEGVGKEDFASLKALCHTGGVCSPWLKQIWIDLLGPEKIYEMYSMTECIGLTCIRGDEWVKHPGSIGRPVGDCKVSIQDENGREVAPLEIGEIYMTAPASYLVTEYINWEPLEVKEGGFRSVGDIGYVDEQGYL…
	>fig|658085.3.peg.193 MKRDFFNKFNLGTSNFVTPGKQLEYVSECKPDSTAVICLDKEQNCSVITWHQLHVYSSQLAWYLIENEIGPGSIVLTMFPNSIEHIIAVFAIWKTGACYMPMSYKAAESEIREACDTIHPNAAFAECKIPGLKFCLSADEIYEAMEGRSKEMPSDRLANPNMISLSGGTSGKMKFIRQNLPCGLDDETIRSWSFMSGMGFEQRQLLVGPLFHGAPHSAAFNGLFMGNTLVLTRNLCPGNILNMIKKYKIEFIQMVPTLMNRLAKLEGVGKEDFASLKALCHTGGVCSPWLKQIWIDLLGPEKIYEMYSMTECIGLTCIRGDEWVKHPGSIGRPVGDCKVSIQDENGREVAPLEIGEIYMTAPASYLVTEYINWEPLE…
BaiCD	>fig|500633.7.peg.74 MSYDALFSPFKIRGLELKNRIVLPGMNTKMAKNKHDLSDDMIAYHVARAKAGCALNIFECVALCPAPHAYMYMGLYNDNHVAQLKKLTDAVHEVGGKMAVQLWHGGFSPQMFFDKTNTLETPDTITVERIHEIVKEFGEGARRAVEAGFDAVEFHAAHSYLPHEFLSPGMNKRTDEYGGNFENRCRFCFEVVEAIRANIPEDMPFFMRVDCIDELMDEVMTEEEIVEFINRCADLGVDVADLSRGNAQSFATVYEVPPFNLQHGFNIENIYNIKKQIKIPVMGVGRINTGEMANQVIADGKFDLVGIGRAQLADQDWVAKVREGKEDLIRHCIGCDQGCYDAVINPQMTHITCTRNPHLCLEYKGMPKTDEPKKVMII…
	>fig|500633.7.peg.1324 MAEEDGNVSQQIIDYQVARVKGGCGLNMSEVCSVHKASAPKGFLAIHSDSLIESHKKFTEAIHNAGGKCGVQLWQGSLASSLDPSAEILVADDFKYGKYTIPKISVEKIKEVVDSFGEAARRSVEAGYDCIGFHCGHNYLPHSFLTAGMNNRDDEYGGSLENRAKFPLECIRAIRKNIPNDMPLIMRVDAHDDYFKNGLTIDDIIKFCLMAKEAGVDALDISRGNMITPGLKYEVPPIDIPNGFNVENAARIKKETGMVTIAVGRINTPKLADEIIADGKADMVVVGRGQLADPEFCNKAKDGKLDEIVYCVGCNQGCYDGFTDPNVPFITCLRNPLLGHESDDFISKPTEKKKVLVAGAGVGGLEVACLLKEKGH…
	>fig|553973.6.peg.2106 MGYEALFSPFKVRGLELKNRIILPGMNTKMTKNKHDVGDDMIAYHVARAKAGCALNIFECVALCPAPHAYMYMGLYNDHHVRQLRRLTDAVHEAGGKMGIQLWHGGFSPQLFFDETNTLETPDTLSAGRIHEIVEEFGCGARLAVQAGFDAVEFHAAHSYLPHEFLSPGMNRRTDEYGGSFENRCRFCFEVISAIRSNIPEDMPFFMRVGCIDELMEQNMTEEEIVEFINRSADLGVDVADISRGNAMSFATVYEVPPFNLPHGFNIENIYNIKKQIKIPVVGVGRINTGEMANQVIEDGKFDLVAIGRAQLADPEWVTKVREGREELIRHCIGCDQGCYDAVIDPKMKHITCTRNPMLCLEYKGLPKTAAPEKVM…
	>fig|411468.9.peg.2910 MSYEALFSPFKVRGLELKNRIVLPGMNTKMAKNKHDIGEDMIAYHVARAKAGCALNIFECVALCPAPHAYMYMGLYTGHHVEQFKKLTDAVHEAGGKMGIQLWHGGFSPQMFFDETNTLETPDTLTVERIHEIVEEFGRGARLAVQAGFDAVEFHAAHSYLPHEFLSPGMNKRTDEYGGSFENRCRFCYEVVQAIRSNIPDDMPFFMRADCIDELMEQTMTEEEIVTFINKCAELGVDVADLSRGNATSFATVYEVPPFNLAHGFNIENIYNIKKQINIPVMGVGRINTGEMANKVIEEGKFDLVGIGRAQLADPNWITKVREGKEDLIRHCIGCDQGCYDAVINPKMKHITCTHNPGLCLEYQGMPKTDAPKKVM…
BaiE	>fig|500633.7.peg.75 MTLEARIEALEKEIQRLNDIEAIKQLKAKYFRCLDGKLWDELETTLSPNIETSYSDGKLVFHSPKEVTEYLAAAMPKEEISMHMGHTPEITIDSENTATGRWYLEDNLIFTDGKYKNVGINGGAFYTDKYEKIDGQWYIKETGYVRIFEEHFMRDPKIHITSNMHKEK
	>fig|553973.6.peg.2107 MSIEERLEALEKEIQKMKDIEEIKKLKGQYFRCLDGKFWDELETTLSPNIVTSYSNGKLVFHGPKEVTDYFKKAMPREEISMHMGHTPEITIDSETTATGRWYLEDKLIFTEESKYAGSGVNGGAFYTDKYEKVDGKWYILETGYLRVYEEHFMRDPKIKITMNMHKTK
	>fig|411468.9.peg.2909 MTLEERVEALEKELQKMKDIEAIKELKGKYFRCLDGKMWDELETTLSPNIVTSYSNGKLVFHSPKEVTDYLKSTMPKEEISMHMGHTPEITIDSETTATGRWYLEDKLIFTDGKYKDVGINGGAFYTDKYEKIEGQWYILETGYVRIYEEHFMRDPKIHITMNMHK
BaiF	>fig|500633.7.peg.77 MAGLKDFPKFGALSGLKILDSGSNIAGPLGGGLLAECGATVIHFEGPKKPDNQRGWYGYPQNHRNQLSMVADIKSEEGRKIFLDLIKWADIWVESSKGGQYDRLGLSDEVIWSVNPKIAIVHVSGYGQVGDPSYVTKASYDAVGQAFSGYMSLNGVNEALKINPYLSDFVCGLTTCWAMLACYVSTQLTGKGESVDVAQYEALARIMDGRMIQYATDGVSVPKTGNKDAQAALFSFYTCKDGRTIFIGMTGAEVCKRGFPVIGLPVPGTGDPDFPEGFTGWMINTPVGQRMEKAMEAFVAERTMPEVEKAMIDAQIPCQRVYDLEDCLNDPHWNARGTIMEWDDPMMGHIKGLGLINKFKNNPSEIWRGAPLFGMDNR…
	>fig|553973.6.peg.2108 MAGLKDFPSFGALAGLKILDSGSNIAGPLGGGLLSECGATVIHFEGPKKPDNQRGWYGYPQNHRNQLSMVADIKTEEGREIFMKLIKWADIWVESSKGGQYDRLGLSDEEIFKVNPKIAIVHVSGYGQTGDPSYVTRASYDAVGQAFSGYMSLNGTTEALKTNPYLSDFVCGLTTCWAMLACYVSTVLTGKGESVDIAQYEALARIMDGRVMQFATDGVKVPRTGNKDGQAALFSFYTCKDGRTIFIGMTGAEVCKRGFPIIGLPQPGSGDPDFPEGFTGWLIDSPVGRRMEAAMEKYVSEHTMEEVEAVMQENQIPCQRVYELEDCISDPHWIARETITEWDDPMLGHVTGLGLINKFKNNPSKIWRGAPLFGMD…
	>fig|411468.9.peg.2907 MAGLKDFPKFGALAGLKILDSGSNIAGPLGGGLLAECGATVIHFEGPKKPDNQRGWYGYPQNHRNQLSMVADIKSVEGRKIFLDLIKWADIWVESSKGGQYDRLGLSDEVIWEVNPKIAIVHVSGYGQTGDPSYVTRASYDAVGQAFSGYMSLNGTTEALKINPYLSDFVCGLTTCWAMLACYVSTILTGKGESVDVAQYEALARIMDGRMIQYATDGVKMPRTGNKDAQAALFSFYTCKDGRTIFIGMTGAEVCKRGFPIIGLPVPGTGDPDFPEGFTGWMIYTPVGQRMEKAMEKYVSEHTMEEVEAEMQAHQIPCQRVYELEDCLNDPHWKARGTITEWDDPMMGHITGLGLINKFKRNPSEIWRGAPLFGMD…
	>fig|658085.3.peg.189 MAGLKDFPKFGALAGLKILDSGSNIAGPLGGGLLAECGATVIHFEGPKKPDNQRGWYGYPQNHRNQLSMVADIKSEEGRKIFLDLIKWADIWVESSKGGQYDRLGLSDEVIWEVNPKIAIVHVSGYGQTGDPSYVTRASYDAVGQAFSGYMSLNGTTEALKINPYLSDFVCGLTTCWAMLACYVSTILTGKGESVDVAQYEALARIMDGRMIQYATDGVKMPRTGNKDAQAALFSFYTCKDGRTIFIGMTGAEVCKRGFPIIGLPVPGTGDPDFPEGFTGWMIYTPVGQRMEKAMEKYVSEHTMEEVEAEMQAHQIPCQRVYELEDCLNDPHWKARGTITEWDDPMMGHITGLGLINKFKRNPSEIWRGAPLFGMDN…
BaiG	>fig|500633.7.peg.78 MTATNANYKKGFIPFAIAALLVGLIGGFTAVLAPAFVADMGLNDNNTTWIALALAMSTAACAPILGKLGDVLGRRKTLLLGIIVFTIGNVLTAIASSLIFMLGARFIVGVGTAAIAPVIMAYIVTEYPPEETGKGFALYMLISSAAVVVGPTCGGLIMQAFGWRMMMWVCVALCVVTFFICSVMIKKTDFEKKSLDNFDKKGAVCVLIFFSLVLCIPSFGQNIGWTSAPFLGVTAVALVTLFLLIKAESSAENPILSGKFMKRKEFILPVLILFLTQGLMQANMTNVILFVRATQPENTIISSFAISILYIGMSLGSVFIGPMADKKEPKTVLTGSLLFTGIGCAMMYFFTETAPFAMLAGSLGMLGIGLGGNATILM…
	>fig|553973.6.peg.2109 MNTAIRSNYKKGFVPFGIAALLVSLIGGFTAVLGPAFVADIGIDYSNTTWISLALAMSTAACAPILGKLGDILGRRTTLLLGILVFTAGNALTAVATSLAFMLAARFIVGIGTAAISPVVMAYIVTEYPPEETGKGFAVYMLISSGAVVIGPTCGGLIMNAAGWRAMMWVCVALCAAVFLICMFTIKKTAFQKKKMTDFDRAGSVLVLIFFSLFLCIPSFGQNIGWSSVQFIAVASVAAVSLICLVFVERKAGSPVFNGQFMARKAFILPVIILFLTQGLMQANMTNVIVFVRYTQPDNVIISSFAISIMYIGMSLGSVIIGPMADKKEPRTVLTFSLLLTGVGCGIMYFFTAESSVAIFAAALGILGVGLGGNAT…
	>fig|411468.9.peg.2906 MSTVANPNYKKGFVPFAIAALLVSLIGGFTAVLGPAFVADQGIDYNNTTWISLALAMSSAACAPILGKLGDVLGRRTTLLLGIVIFAAGNVLTAVATSLIFMLAARFIVGIGTAAISPIVMAYIVTEYPQEETGKAFGLYMLISSGAVVVGPTCGGLIMNAAGWRVMMWVCVALCVAVFIICAFSIKKTAFEKKSMAGFDKPGAALVVVFFSLFLCIPSFGQNIGWSSTAFIAAAAVALVALFILVMVEKKAKSPIMNGKFMARKEFVLPVLILFLTQGLMMANMTNVIVFVRYTQPDNVIISSFAISIMYIGMSLGSVIIGPVADKKEPKTVLTFSLVLTAIGCALMYLFKADSSVAIFAASLGILGFGLGGNAT…
	>fig|658085.3.peg.188 MSTVANPNYKKGFVPFAIAALLVSLIGGFTAVLGPAFVADQGIDYNNTTWISLALAMSSAACAPILGKLGDVLGRRTTLLLGIVIFAAGNVLTAVATSLIFMLAARFIVGIGTAAISPIVMAYIVTEYPQEETGKAFGLYMLISSGAVVVGPTCGGLIMNAAGWRVMMWVCVALCVAVFIICAFSIKKTAFEKKSMAGFDKPGAALVVVFFSLFLCIPSFGQNIGWSSTAFIGAAAVALVALFILVMVEKKAKSPIMNGKFMARKEFVLPVLILFLTQGLMMANMTNVIVFVRYTQPDNVIISSFAISIMYIGMSLGSVIIGPVADKKEPKTVLTFSLVLTAIGCALMYLFKADSSVAIFAASLGILGFGLGGNATI…
BaiH	>fig|500633.7.peg.79 MDMKNSKLFSPLTIGSLTLNNRVGMAPMSMDYEAADGTVPKRLADIFVRRAEGGTGYVTIDAVTIDSKYKYMGNTTALDSDDLVPQFREFATRVREAGSTLIPQVIHPGPESICGYRHIAPLGPSVNTNANCHVSRAISVDEIHEIIKQFGQAARRVEEAGCGGIGLHCAHAYMLPGSFLSPLRNKRMDEYGGCLDNRARFVIEMIEEVRRNVSPDFPIMLRISGDERMIGGNSLEDMLYLAPKFVEAGVNMFEVSGGTQYEGLEHIIPSQNKSIGVNVHEASEIKKVVDVPVYAVGKINDIRYAAEIVERGLVDGVSIGRPLLADPDLCNKAKENLFDEITPCASCGGSCISRTADRPQCRCHINPRVGFEYDYPEV…
	>fig|553973.6.peg.2110 MDMKDSKLFSPLKVGSLTLKNRVGMAPMSMDYEAEDGTVPKRLADIFVRRAEGGTGYVVIDAVTVDHNYQYIGNTTCLDSDDLVPQFKVFADRVSAAGSTLIPQIIHPGPESICGFRKIPPLGPSVNTNANCHVSRSVSIEEIHTIIRQFGAAARRVQEAGCGGISLHCAHAYMLPGAFLSPLRNKRMDEYGGCLDNRARFILEVIEEVRKNVSADFPVFLRISGDERAEGGNSLEDMLYLAPKFEAAGVDLLEVSGGTQYEGLEYIIPSQGKRIGMNIYEAAEIKKVVGIPVYAVGKINDIRYAADIVERGIVDGVAVGRPLLADPDLCKKAKENRFDDITPCGSCGGSCITRTAQSPQCRCHINPLVGREYDFP…
	>fig|411468.9.peg.2905 MDMKHSRLFSPLQIGSLTLSNRVGMAPMSMDYEAADGTVPKRLADVFVRRAEGGTGYVMIDAVTIDSKYPYMGNTTALDRDELVPQFKEFADRIKEAGSTLVPQIIHPGPESICGYRHIAPLGPSANTNANCHVSRSISIDEIHDIIKQFGQAARRAEEAGCGAISLHCAHAYMLPGSFLSPLRNKRMDEYGGSLDNRARFVIEMIEEARRNVSLDFPIFLRISGDERMVGGNSLEDMLYLAPKFEAAGVSMLEISGGTQYEGLEHIIPCQNKSRGVNVYEASEIKKVVGIPVYAVGKINDIRYAAEIVERGLVDGVAMGRPLLADPDLCKKAVKGQFDEITPCASCGGSCISRSEAAPECHCHINPRLGREYEFP…
	>fig|658085.3.peg.187 MDMKHSRLFSPLQIGSLTLSNRVGMAPMSMDYEAADGTVPKRLADVFVRRAEGGTGYVMIDAVTIDSRYPYMGNTTALDRDELVPQFKEFADRIKEAGSTLVPQIIHPGPESICGYRHIAPLGPSANTNANCHVSRSISIDEIHDIIKQFGQAARRAEEAGCGAISLHCAHAYMLPGSFLSPLRNKRMDEYGGSLDNRARFVIEMIEEARRNVSLDFPIFLRISGDERMVGGNSLEDMLYLAPKFEAAGVSMLEISGGTQYEGLEHIIPCQNKSRGVNVYEASEIKKVVGIPVYAVGKINDIRYAAEIVERGLVDGVAMGRPLLADPDLCKKAVKGQFDEITPCASCGGSCISRSEAAPECHCHINPRLGREYEFPD…
3αHSDH	>fig|553481.3.peg.1093 MTIVDRLRYDGKRALVVGGATGMGAAAAKSAAELGAEVIVLDYAPVTYDVAKSIQVDLRDPASIDAALEQLDGPVHAVFSAAGIAEGTTDLMAINFLGHRYLIERLLERNQLPSGSAICFISSVAGMGWENDLDLLNEFLATPDFATAQEWVKAHEPEGIIHYGFSKKVVNAYVATQGYPLLKKGIRINAICPGPTDTPLAQANADLWLTFAQDYRDETGSKVHTPEQMGDVMAFLNSAAAFGINGITLLVDYGHTMASLTGAYPPGKPIIDIIMGRVKL
	>fig|665943.3.peg.305 MSEARHNPVLAGQTAVITGGASGIGKSIVQRFLEAGASCLAADLNEEALAALKQELAEYGDKLDVVKVDVSNRDDVEGMVDRAVQTFGQMDIIVNNAGIMDNLLPIAEMDDDVWERLMKVNLNSVMYGTRKAVRYFMERGEGGVIINTASLSGLCAGRGGCAYTASKFAVVGLTKNVAFMYADTGIRCNAICPGNTQTNIGVGMRQPSERGMAKATTGYAGATRSGTPEEISAAAVFLASDQAGFINGETLTIDGGWSAY
	>fig|742740.3.peg.3660 MKITGLPVWILKDEVRRMSIYVITGGTTGIGAEARKKLQDEGHEVFNIDYNGGDYTADLSTDEGRKGAVKAVFLKYPDGIDGVLCNAGVGPTAPPKKIFALNFFAAIAIAEGLRPLLKKKGGNCVVTSSNSITNATVKRDWVDMLSNVADENATMEFAGHIPPDKTPSCYSSSKHALARWVRRVSSSWAADGLRINAVAPGNTTTPMTKGMTEKQMDAALLIPIPTRYGRKEFLDAAEIANAMVFLLSPLASGINGVILFVDGGIDALLRSERF
	>fig|469596.3.peg.2664 MLLEGKIAVVTGGTRGIGYATVKAFLEQGAKVALFGSREETVKIALEKLNEENADYPVIGLHPNLMDPQEVKSAFQTVVDEFGRIDILVNNAGISQRDKIFDYNIEDFEMIMNLNVNAVFICSKEAASLMKNQGGGVILNTSSMVSLYGQPAGAGYPTSKFAVNGMTKSLARELGKDHIRVNAVAPGVIKTDMVAALPDEVIQPIINTIPLRRVGEPEDVANAFVFLASDMASYITGVILSVDGATMS
	>fig|411470.6.peg.1858 MLKNKVAIVTGGTRGIGFAVVKKFIENGAAVSLWGSRQETVDQALEQLKELYPDAKISGKYPSLKDTAQVTAMINQVKEEFGAVDILVNNAGISQSTSFYNYQPEEFQKIVDLNVTAVFNCSQAAAKIMKEQGGGVILNTSSMVSIYGQPSGCGYPASKFAVNGLTKSLARELGCDNIRVNAVAPGITRTDMVAALPEAVIKPLIATIPLGRVGEPEDIANAFLFLASDMASYVTGEILSVDGAARS
	>fig|521003.7.peg.921 MLLEGKKAIITGGTRGIGYAIAARFIEEGAVVTVFGSRQETADKAVEQLLATYPEAKVWGRTCDLADLDAVTEAFRAAAEDMGGLDTIVNNAGISQSTPLLDYTADDWKKIMDLNVTAVFNGCRAGAQLMIEAGHGGTITTTSSMVSKYGQPSGCGYPTSKYAVNGLTQSLSRELAPKGIRVNAVAPGITKTDMVAALPEKMIQPLIATIPLGRIGEPEDVANAFVYLASEMSSYVTGAVIPVDGAARS
	>fig|1089454.3.peg.3717 MTVPARTVVITGAASGIGLALVRRILDREPDTRLIAVDIADCPDERADSLLCDLSDLEAVAALDLPDAIDALANVAGVPGTAPAETVLAVNTLGLRALTFRALERIPAGGAIVNVASIAANRNTVAHDDIIGLLEVRDREELRSWISRVRIEGPAAYDASKRAVVDWTVALSASLQPRGIRALSVSPGPTETPILSDFEQSMGAEAIARSASMVGRHGTATESASVIDFLLGPDAAWVNGIDVPVEGGLTALRATAIPLPLSRPRSRVDIAE
	>fig|445971.6.peg.1126 MLKGKVAVVTGGTRGIGFATVKTYLDNGAKVVLFGSRQETVDKALKELMEENKDYPVKGMHPDLTNEEEIKKVFAEIKEEFGSLDILVNNAGISARDSLYDYKLSDFEKIMDLNVVAAFNCSKEAAKIMKEQGGGVILNTSSMVSIYGQSAGSGYPASKFAINGLTKSLARELGRDNIRVNAVAPGVTKTDMVAALPDEMIKPLIATIPLGRVGEPEDIANALLFLASDMASYVTGAILSVDGAAMS
3βHSDH	>fig|479437.5.peg.208 MYDDLKGKTVVVTGSSKGLGAAMARRFGAEGMNVVANYRSDEEGARETVRAIEEAGGAAAAVQADVSKNECVDALFDAAMFSFGGVDIWVNNAGIEVASPSDRKSIEEWQRVIDVNLTGVFAGCRRAIDHFLDRKMPGVIINLSSVHEIIPWPHFADYAASKAGVGMLTKTLALEYADRGIRVNAIAPGAMNTPINAEKFADPEARAATERLIPMGYVGAPEDVAAAAAWLASDQASYVTGTTLFVDGGMTLYPGFQFGQG
	>fig|657308.3.peg.2341 MADLQSPQDKITLRNGYGVPCIGFGTWKMPDGEVGIDAVHQALADGYRHIDTAAAYDNEETVGKALATSGLTREELFVTTKVWNTDRGYEPTLKAFEESRKKLHLDYVDLYLIHWPAAQGAEDDWQRTNQETWRALETLYLDGQVRAIGTSNFKPHHLEPLMGAAEILPMVNQIELHPGCNQEATRDFCNRNDIVVEAWSPLGAGRVLENQLLIDIAASYGCTVAQLCIRWCLQRRAIPLPKSTDAGRISENARVFWFDITDEDLQRIDELDPLGQSGLDPDTIDF
	>fig|483217.6.peg.3116 MNKDFELTNGVRIPSVGFGTWQTPDGETAIEAVQCAIRAGYRHIDTAAVYGNEQGVGEGIARSGIAREEIFVTSKVWNTERGYDTTLRAFHRTLADLCLDYLDLYLIHWPATEHRFADWRQINADTWRAMETLYNEGKIRAIGVSNFLPHHLEALLDRATVKPMVNQIEFHPGFMQRECTDFCRANGILVEAWSPLGTGRMLTNETLKGIAARYGKSVARLCIRWALQHGVLPLPKSVTPERIRENLDVFGFEISDTDMQTIDRMAYCGGSGLDPDEIDF
	>fig|502558.4.peg.1245 MAELQSARDRIELRNGYGIPCVGFGTWKMPEGDIGREAIHQALHDGYRHIDTAAAYGNEETVGQALATSGINREELFVTTKVWNDHRGYDATLKAFEESRTKLHLDYVDLYLIHWPAAQGAEDEWQRTNAETWRALEALYLDGKVRAIGVSNFKPHHLEPLMDTAEILPMVNQIELHPGHNQRETREFCNRHNIVVEAWSPLGRGSLLNNQLLIDIAASYGCTTAQLCLRWCLQRSAIPLPKSTDAGRISQNARVFWFNITDEDLQRIDELDPLAFSGLDPDTIDF
	>fig|910311.3.peg.1476 MADLQSPKDRITLRNGYGIPCLGFGTWKMPDGEVGIDAVHQALHDGYRHIDTAAAYDNEGTVGKALASGGVSREDVFVTTKVWNTDRGYDATLKAFEESRAKLHLDYVDLYLIHWPAAKGAEADWQRTNQETWRALETLYLDGLVRAIGVSNFKPHHLEPLMDAADILPMVDQIELHPGCNQEVTRDFCNRHDIVVEAWSPLGSGRVLENQLLIDIAASYGCTVAQLCLRWCLQRRAIPLPKSTDPSRIAENARIFWFNITDEDLQRIDELDPLGQSGLDPDAIDF
	>fig|665943.3.peg.1509 MYDDLKGKTVVVTGSSKGLGAAMARRFGAEGMNVVANYRSDEEGARETVRAIEDAGGAAAAVQADVSKDECVDALFDAAMFSFGGVDIWVNNAGIEVASPSDRKSIEEWQRVIDVNLTGVFAGCRRAIDHFLDRKMPGVIINLSSVHEIIPWPHFADYAASKAGVGMLTKTLALEYADRGIRVNAIAPGAMNTPINAEKFADLEARAATERLIPMGYVGAPEDVAAAAAWLASDQASYVTGTTLFVDGGMTLYPGFQFGQG
	>fig|457395.6.peg.4622 MNKDFELTNGVRIPSVGFGTWQTPDGAMAIEAVQCAIRTGYRHIDTAAVYGNEQSVGEGIARSGIAREEIFVTSKVWNTERGYDTTLRAFHRTLADLRLDYLDLYLIHWPATEHRFANWRQINADTWRAMETLYNEGKIRAIGVSNFLPHHLEALLDRATVKPMVNQIEFHPGFMQRECTDFCRANGILVEAWSPLGTGRMLNNETLKGIAARYGKSVAQLCIRWALQHGVLPLPKSVTPERIRENLDVFGFEISDADMQTIDRMEYCGGSGLDPDEIDF
	>fig|758678.3.peg.3650 MKENFYSLSNNYKIPNIGFGTFRTPSGEETEQSVLNAIKAGYRHIDCAAAYGNEKSVGEAIRKSGVVREELFVTSKLWNDDKGYEKTLAAFNRTLEDLQLDYLDLYLIHWPIAKASKNNWQKANSESWRAFEELYKQGKVKAIGVSNFLPHHFEPLLAITKIQPMVNQIEFHPGMLQEETVAFCKQRNILVEAWAPFSNGQILENPVLKEIADQYKKSVAQLTLRWIIQKGIIPLPKSVTPERIKNNLKVFDFEISAQDVEKIDRLTDCGSSGLHPDKVDF
	>fig|411470.6.peg.590 MGRFDEKIMLVTGATSGIGRAVAIRAAKEGATVVAVGRNEERGAAVVAAMEEAGGKGEFMKCDVSNKDAVKALFAEIQEKYGKLDVAVNNAGIVGASKTVEELEDDDWFQVIDANLNSCFFCCREEVKLMQPSGGAIVNVSSVAGMRGFPSAAAYVASKHAVSGLTKAVAVDYATKGITCNAICPAGTDTPLTERSSADIKTRMAEIAAQGKDPMEWLKNSMLSGKTETLQKKNATPEEQAATILYFASDEARHITGSIVASDGGFTTY
	>fig|457421.5.peg.61 MERITDTYILNNGYHIPCLGFGTWQSPNGETATAAVRTAVRAGYRHIDTAAAYKNESSIGEALKPVDIPRAELFITSKVWDDSRGYEKTMKSFQKTLDDLQTDYLDLYLIHWPATKYRCPDWEAVNVDTWRAMTELYKKGYIKSIGVSNFLPEHLEALMQTEIIPMVDQIEYHPGQMQEETVDYCRKHDILVEAWSPLGTGRMLTDRRLQDIASKYGKSVAQLCIRWCLQNGVLPLPKSVTPSRIVENADIFDFHLSDEDMVTINSMPYFGGSGLHPNTR
	>fig|545696.5.peg.665 MIIQDRFAGKVMVVTGGTSGIGKAVCLRAGAEGAKVVIAGRNQARGQAIEKEIREAGGEATFIQCDVTQKEDIINLYAKTIEIYGRLDIAINNAGIVGDSKKIEDLTDDDWFGVVNANLNAMFYCIREEIKYMLKNENGGAIVNTASVAGIRATPAGPAYVASKHGVVGLTKSTAMDYAKNNIICNAVCPAGTDTPLTEAAKEKIYAKIAELKAQGIDPSEFMKNSMIAGKTQTLQGRNATSEEQASTILYFASDEARHITGSIVVADGGFTVY
	>fig|658659.3.peg.2207 MFTQRFKDKVMVVTGGTSGIGKAVCIRAGAEGAAVVIAGRNEDRGKAIEKTITDNGGTALFVRCDVTKKEDILALYAKTMEVYGRLDIAVNNAGIVGDSKKIEDLTDDDWFSVVNANLTAMFYCIREEVKYMMQNENGGCIVNTASVAGIRATPAGPAYVASKHGVVGLTKSIAMDYANRNITCNAVCPAGTDTPLTEAAKEKIYAKIAELKAQGKDPQEFMKNSMIAGKTETLQHRNATSEEQAATILYFASDEARHITGSIVASDGGFTVY
7αHSDH	>fig|518635.7.peg.1231 MSAVEQVVANEGCIDVLVNNFGTSNPAKDLDIEHTDPQEFIDTVDINLKSVFITSQAALKYMVERKSGSIINISSIGGAVPDISQIGYGASKAAINYLTKLIAVHEARKNIRCNAVLPGMTATDAVQNALNDEFREFFLHHTPIRRMATPEEIANAVLYFASDESQFTTGQILEVCGGFGLATPVFGDLQDKSRAAA
	>fig|483215.6.peg.1391 MNRFENKVVVITGAAGGIGETTTRRIVSEGGKVVIADHSEKRAEQLANELTHAGADVRHVYFSATELQSCKDLIDFSMNEYQRIDVLINNVGGTDPKRDLSIEKLDINYFDEAFHLNLCCTMYLSQQVIPIMTANGGGNIVNVASISGLTADANGTLYGASKAGVINLTKYIATQMGKKNIRCNAVAPGLILTPTALDNLNEDVRNIFLGQCATPYLGEPEDVAATIAFLASNDARYITGQTIVVDGGLTVHNPTVALS
	>fig|553973.6.peg.1329 MYLQDIFGLDGKVAVVTGGGRGIGQVIACGLAKAGAEVVVISRSGAEETVRMIEKDGGKSYDLRADVTDEPQVEQALASILERSGTIDILFNNAGICMHQSTMEATVEEFRQVVDTNLTGEFIMARAVGRIMIERGIKGSIINMASMSGTIVNIPQWQCSYNASKAGVIHLTKSLAVEWAQYGIRVNSLSPGYIATPMSVDLSPQELIDAWIPLMPLGRMGKPEELIPPVLYLASDASGYTTGSDLIVDGAYSCQ
	>fig|868165.3.peg.2047 MFNSDNLRLDGKCAIITGAGAGIGKEIAITFATAGASVVVSDINADAANHVVDEIQQLGGQAFACRCDITSEQELSALADFAISKLGKVDILVNNAGGGGPKPFDMPMADFRRAYELNVFSFFHLSQLVAPEMEKNGGGVILTITSMAAENKNINMTSYASSKAAASHLVRNMAFDLGEKNIRVNGIAPGAILTDALKSVITPEIEQKMLQHTPIRRLGQPQDIANAALFLCSPAASWVSGQILTVSGGGVQELN
	>fig|658085.3.peg.2000 MRLKDKVILVTASTRGIGLAIAQACAKEGAKVYMGARNLERAKARADEMNAAGGNVKYVYNDATKEETYVTMIEEIIEQEGRIDVLVNNFGSSNPKKDLGIANTDPEVFIKTVNINLKSVFIASQTAVKYMAENGGGSIINISSVGGLIPDISQIAYGTSKAAINYLTKLIAVHEARHNIRCNAVLPGMTATDAVQDNLTDDFRNFFLKHTPIQRMGLPEEIAAAVVYFASDDAAYTTGQILTVSGGFGLATPIFGDLSERSDARG
	>fig|545696.5.peg.2606 MRLQDKVVLVTASTRGIGLATVQACAKEGAIVYMAARNLERASQRAEELNAMGYRVRTVYNDATDLESYRTMIEEVVKLEGRIDVLVNNFGTSDPKTDLDIEHTRWEDFQATVDINLASVFVSSQAVIPHMKKQGGGSIVNISSIGGLTPDIARIGYAVSKDAIIYLSKNIAVQTARSNIRVNVVCPGQTATDAVMNNMSKEFQDFFLRHTPIQRMGKPEEIAAAVVYFASDDAAYTTGQVMAVHGGFGLPTPVYADMIDLSADRKH
	>fig|469618.3.peg.1008 MKLVEQYNLKGKVAIITGAGDGIGKASALKLAEAGADVVCSDLDIEKARETAKEAAAFGIKALAVKCNVTIEEDLKNLVDETIKNFGKVNILVNNAGGGGGGKEKLEELTLDYITFIYKLNVFSIFTLMKLCAPYMRKDNYGSIINISSMASNMVSPNMSVYGSSKAAINQLTKYAALDLGPEIRVNAIGPGAIRTKALASVLTPEIEEKMLAKTPIKRLGEVEDIAMAVLYFASPASSWTSGQILFVNGGGIQELD
	>fig|1315976.3.peg.2178 MPIEEIFRLEGDVAIVTGAGAGIGHSIATVFADAGAAVVVSDRDLKAAQATADEICRAGGQAVAIACDVTDESSLQALVDCALSTWGKLTILVNNAGGGGPKPFEMSMQEFEWAYKLNVYSAFRLSQLCAPHMADNGSGAIVNISSMAGENCNSNMASYASSKAAVNHLTRNIAFDLGAHGIRVNAIAPGAIRTHALSTVLTEEVEFQMLKHTPLGRLGLPTDIAYAALFLASPASSWISGQVLTVSGGGSQELE
	>fig|1217674.3.peg.257 MYQSLLDLSGKTALVTGGAAGIGRACASLLAEAGANVMIADLNLEAAQQTAEYIKEQTGGDIRSIACNILKDSELVGAVESTLEAFGHIHILVNNAGGGGGGHEAPDQISVDDFVRDFQLNVFAAWRLCQLVVPHMNIAGYGSIVNITSMSSVNKSPAMSGYAASKAALNHMGANLAHDFGPVVRINAVGPGAIRTAALAKVLTPEIEKRMLAHTPLQRLGEPEDIAKAVLFFAAPISSWISGQTLFVNGGGVQTLD
	>fig|675812.3.peg.1829 MSILDQFSLKDQVAIVTGAAAGIGRRIAEVFAEAGAKVVVSDLNLDAANEVASAINATGQHAIAVACNVTKEDDRIALVEQAITAFGKVTILANNAGGGGPKPFDMPMSDFEWAYQLNVFAPFRLMQLCAPEMEKAGGGAVLNISSMAGENKNWMMASYGSSKAAVNHLTRNVAFDLGSKGIRVNAIAPGAIRTAALEKVLTPEIESAMLKHTPLGRLGKTDDIAMAALFLCSPAAAWVSGQVLTVSGGGSQELS
7βHSDH	>fig|411903.6.peg.1837 MNLREKYGEWGLILGATEGVGKAFCEKIAAGGMNVVMVGRREEKLNVLAGEIRETYGVETKVVRADFSQPGAAETVFAATEGLDMGFMSYVACLHSFGKIQDTPWEKHEAMINVNVVTFLKCFHHYMRIFAAQDRGAVINVSSMTGISSSPWNGQYGAGKAFILKMTEAVACECEGTGVDVEVITLGTTLTPSLLSNLPGGPQGEAVMKIALTPEECVDEAFEKLGKELSVIAGQRNKDSVHDWKANHTEDEYIRYMGSFYRD
	>fig|411470.6.peg.2261 MTLREKYGEWGIILGATEGVGKAFCERLAKEGMNVVMVGRREEKLKELGEELKNTYEIDYKVVKADFSLPDATDKIFAATENLDMGFMAYVACLHSFGKIQDTPWEKHEAMINVNVVTFMKCFYHYMKIFAAQDRGAVINVSSMTGISSSPWNGQYGAGKAFILKMTEAVACETEKTNVDVEVITLGTTLTPSLLSNLPGGPQGEAVMKTAQTPEEVVDEAFEKLGKELSVISGERNKASVHDWKANHTEDDYIRYMGSFYQE
	>fig|657313.3.peg.1413 MNLREKYGEWGIILGATEGVGKAFAEKIASEGMSVVLVGRREEKLQELGKSISETYGVDHMVIRADFAQSDCTDKIFEATKDLDMGFMSYVACFHTFGKLQDTPWEKHEQMINVNVMTFLKCFYHYMGIFAKQDRGAVINVSSLTAISSSPYNAQYGAGKSYIKKLTEAVAAECESTNVDVEVITLGTTITPSLLSNLPGGPAGEAVMKTAMTPEACVEEAFDNLGKSLSVIAGEHNKANVHNWQANKTDDEYIRYMGSFYSNN
12αHSDH	>fig|420247.6.peg.1684 MSGKVTIITGGGKGIGFGIATAFAKAGSNLAITGRTESTLLKAKEELEDKYDVKVLPIVADGGYEDQVKDAIKQITDEYGRIDVLINNAQASKSGLKLVEHTKEDFDLAINSGLYAVFNFMKYAYPYLKESKGSVINFASGAGLFGRDGQSSYAAAKEGIRGMSRVAATEWGCDGININVVCPLVMTAQLEQWREEYPEIYEKTIQGIPLQRFGDAEKDIGGTCLFLASEAASYISGETITLQGGSGLRP
	>fig|339860.6.peg.691 MTDDMKGKVTIVTGGGKGIGFGIATAFAKAKSNIVITGRTESTLISAKEKLEKYGVEVLPITADGGYEEQVKEAVDKIIEKFGRIDVLINNAQASKSGLQLVEHTQEDFDLAIKSGIYAVFNFMKFTYPYLKETKGSVINFASGAGLFGRDGQSSYAAAKEGIRGLSRVAATEWGKDGININVVCPLVMTKQLEQWKAEYPELFEKTIQGIPLQRFGDAEKDIGGTCLFLASDAASYISGETITLQGGSGLRP
	>fig|234621.6.peg.5734 MRLNGKVAIVTGGAGGIGRAITRVFAREGAKVLFVDINDEQGQALEQELAGSGKFLNVDLAAAGSAEQIRDAALEAFGKLDILVNNAHASRQAPLLETTQDMFDLSFNTGFYPVVHLMQACHDELAKTKGSVVNFASGSGLDGMPTQTSYAAAKEAVRGLTRVVANEWAPEGIRVNVVCPFAATEGVVKWQEAFPERAAASVAKVPLGRIGDPETDIAPVVVFLASEDSKYMTGQTLMADGGSIKLR
	>fig|483218.5.peg.481 MGFLTGKTAIITGGGRAVLSNGSCGSIGYGIATAYAKEGANLVITGRNVQKLEDAKEELERLYGIRVLPVQADVSAGADNEAAVQNVVKQAVDTFGRIDVLINNAQASASGVTLADHTTEQFDLAVYSGLYAAFYYMKACYPYLKKTKGTVINFASGAGLFGNFGQCAYAAAKEGIRGLTRVAATEWGPDGINVNIVCPLAWTAQLEKFQQAYPDAFKANVKMPPAGHYGNVETEIGRACVQLASPDFKYMSGETITLEGGMGLRP
	>fig|742733.3.peg.6068 MQHLRRMEDRVVLLTGGGGGIARGVARAFADEGASMILTDIFPGGMEKTKEELERDFGTDVVICVADGAREDQVKAAIEKGVEHFGKLNVLINSAQTSASGLTLVEHTQEDFDKAIYSGLYATFFYMKHAFPYLKETQGSVINFASGAGISGKPGQSSYAAAKEGIRGMSRVAANEWGPYDINVNVVLPLVMTDKLAQWGQENPEMFKKNLDAIPLGRYGDAQKDIGKVCVFLASYDAKYITGDTLFIQGGVGMKP
	>fig|411469.3.peg.1581 MGFLKGKTAIITGGGRAVLSDGSCGSIGYGIATAYAKEGANLVITGRNLQKLEDAKEELERLYGIQVLPVQADVNAGTDNEAAVANVVKQAIDTFGQIDVLINNAQASASGVSLADHTTEQFNLALYSGLYAVFYYMKACYPYLKETKGSVINFASGAGLFGNYGQCAYAAAKEGIRGLSRVAATEWGADGINVNVVCPLAWTAQLENFEKAYPEAFKANVKMPPAGHYGDVEKEIGRACVQLASPDFKYMNGETLTLEGGMGQRP
	>fig|748224.3.peg.1350 MGFLTGKTAIITGAGRAVLSDGSCGSIGYGIATAFAKEGANLVITGRNVKKLEEAKNELEAKYGIRVLPVQADVCAGTDNEATVQNVVNQAVDTFGGIQVLVNNAQASASGVPLAEHTTEQFDLALYSGLYAAFYYMKACYPYLAKSKGSVINFASGAGLFGNFGQCSYAAAKEGIRGLSRVAATEWGKDGINVNVICPLAWTAKLEQFQQAYPDAFKANVKMPPMGHYANPETEIGRVCVQLAMPDFKYLSGETLTLEGGMGLRP
	>fig|545696.5.peg.3175 MKMKSKTVIITGGGKGIGFGVATAFAKEGADIVITGRQESALAAAKEKLESAYGIRVGYVAGDLGQEETAPKVVAKAIEMTGRLDVLINNAQASKSGVMLADHTKADFDLAINSGLYATFFMMRAAFPYLKETQGSVINFASGAGLAGRLGQSSYAAAKEGIRGLSRVAATEWGEYGINVNVVCPLVETEQLKKWKEEYPDVYAKTIKGVPLGRFGDAEKDIGRTCLFLASEDASYISGETITLQGGSGLRP
	>fig|479437.5.peg.2578 MDMGLKDKVVLITGGGGGIARGIERAFATEGAKFILTDLFPGGLEAAKEELERDFGSEVFTILANGSVEEEVRAAVEAGAEHFGGRIDVLINNAQASASGLTLVQHSEEDFDLAVRSGLYATFFYMKHAYPYLKETAGSVINFASGAGIGGNPGQSSYAAAKEGIRGMSRVAASEWGPDNINVNIVCPIVMTKALEEWREREPEMYEKNVKAIPLGRFGDAEKDVGRVCVFLASPDASFVTGDTIMVQGGSGMKP
	>fig|411461.4.peg.2966 MGFLTGKTAIITGAGRAVLSDGRCGSIGYGIATAYAKEGANLVITGRNVQKLTDAKEELERLYGIKVLPVQADVSAGADNKAVVDNVVKQAIDTFGRIDVLINNAQASASGVTLADHTQEQFDLAMYSGLYAVFYYMQACYPYLKETKGSVINFASGAGLFGNYGQCAYAAAKEGIRGLTRVAATEWGPDGINVNIVCPLAWTAQLEKFEQAYPDAFKANVKMPPAGHYADAEKEIGRVCVQLASPDFKYMSGETLTLEGGMGQRP
	>fig|411903.6.peg.1305 MGLFTGKTVIVTGGGKATLKDGSAGSIGYGIDIAFAKEGANLVITGRNVAKLEAAKESLEAEYGVKVLPVQADVSAGQDNEAVVQNVIDKAIEEFGRIDAVVNNAQASASGVTIADHTMDQFNLAIYSGLYATYLYMQKAYPHLKETKGSVVNFASGAGLFGNYGQCSYAAAKEGIRGLTRVAANEWGKDGINVNIVCPLAWTAALENFQDAYPEAFKANVHMPPAGHYGDVEKEIGRVVVQLCGPDFKYMNGETVTLEGGMGQRP
	>fig|525309.3.peg.1907 MSFLKGKVALITGAGRAVLANGKSGSIGYGIATAYAKEGANLVITGRNTSKLAAAKKELEEQYGIKVLTVQADINRQADNQAVVQNVVDQIKREFGQLDVLINNAQASASGVTLADHTSEQFDLAIYSGLYAAFYYMQACYPLLKESQGSVINFASGAGLFGNYGQSAYAAAKEGIRGLSRVAATEWAKDNVNVNVVCPLAWTAKLEQFKEAFPDAFKANVHVPPIGHFGDAEKEIGRVCVQLASPDFKYMTGETLTLEGGLGQRP
