## Supplementary Table 5 for "Systematic identification of secondary bile acid production genes in global microbiome"

### Sheet: BSH
Supplementary Table 5. Prevalence of SBA production genomes.
Species	Taxonomy ID	Proportion
Vibrio harveyi	669	6/7=85.71%
Vibrio campbellii	680	8/16=50%
Faecalibacterium prausnitzii	853	2/12=16.67%
Streptococcus equinus	1335	7/7=100%
Enterococcus faecalis	1351	74/130=56.92%
Enterococcus faecium	1352	251/254=98.82%
Enterococcus gallinarum	1353	5/5=100%
Enterococcus hirae	1354	18/18=100%
Lactococcus garvieae	1363	1/14=7.14%
Planococcus kocurii	1374	1/1=100%
Clostridium perfringens	1502	5/52=9.62%
[Clostridium] innocuum	1522	1/4=25%
Thomasclavelia ramosa	1547	1/4=25%
Lactobacillus acidophilus	1579	11/11=100%
Lactobacillus delbrueckii	1584	5/25=20%
Lactiplantibacillus plantarum	1590	156/178=87.64%
Lactobacillus gasseri	1596	12/12=100%
Limosilactobacillus reuteri	1598	28/31=90.32%
Lactobacillus amylovorus	1604	6/6=100%
Ligilactobacillus animalis	1605	1/1=100%
Ligilactobacillus murinus	1622	4/4=100%
Ligilactobacillus ruminis	1623	1/1=100%
Ligilactobacillus salivarius	1624	13/17=76.47%
Limosilactobacillus vaginalis	1633	1/1=100%
Listeria ivanovii	1638	5/8=62.5%
Listeria monocytogenes	1639	273/276=98.91%
Listeria seeligeri	1640	1/2=50%
Bifidobacterium adolescentis	1680	9/9=100%
Bifidobacterium bifidum	1681	13/13=100%
Bifidobacterium breve	1685	46/46=100%
Bifidobacterium catenulatum	1686	5/5=100%
Bifidobacterium dentium	1689	5/5=100%
Eubacterium limosum	1736	3/4=75%
Rhodococcus rhodochrous	1829	3/3=100%
Rhodococcus ruber	1830	4/7=57.14%
Methanobrevibacter smithii	2173	4/4=100%
Methanosphaera stadtmanae	2317	2/2=100%
Carnobacterium maltaromaticum	2751	2/2=100%
Bifidobacterium animalis	28025	34/34=100%
Bifidobacterium pseudocatenulatum	28026	9/9=100%
[Clostridium] scindens	29347	1/7=14.29%
Blautia producta	33035	2/3=66.67%
[Ruminococcus] gnavus	33038	4/4=100%
Coprococcus eutactus	33043	1/1=100%
Enterococcus avium	33945	1/3=33.33%
Lactobacillus johnsonii	33959	15/17=88.24%
Exiguobacterium aurantiacum	33987	1/1=100%
Enterococcus casseliflavus	37734	10/10=100%
Rhodococcus coprophilus	38310	1/1=100%
Lachnospira eligens	39485	2/2=100%
Anaerobutyricum hallii	39488	1/1=100%
Enterococcus cecorum	44008	1/1=100%
Limosilactobacillus panis	47493	1/1=100%
Lactobacillus crispatus	47770	17/17=100%
Enterococcus durans	53345	5/5=100%
Enterococcus mundtii	53346	6/6=100%
Eubacterium callanderi	53442	1/1=100%
Microbacterium oxydans	82380	1/3=33.33%
Methanobrevibacter ruminantium	83816	1/1=100%
Dorea longicatena	88431	1/1=100%
Peptacetobacter hiranonis	89152	2/2=100%
Limosilactobacillus mucosae	97478	2/2=100%
Streptococcus infantarius	102684	3/3=100%
Rhodococcus pyridinivorans	103816	4/12=33.33%
Limosilactobacillus frumenti	104955	1/1=100%
Dietzia psychralcaliphila	139021	1/1=100%
Carnobacterium inhibens	147709	1/1=100%
Streptococcus lutetiensis	150055	6/6=100%
Lactobacillus intestinalis	151781	1/1=100%
Roseburia intestinalis	166486	1/1=100%
Vibrio rotiferianus	190895	2/2=100%
Rhodococcus aetherivorans	191292	1/3=33.33%
Streptococcus pasteurianus	197614	2/2=100%
Microbacterium paraoxydans	199592	1/1=100%
Planococcus rifietoensis	200991	1/1=100%
Enterocloster bolteae	208479	2/4=50%
Carnobacterium sp. 17-4	208596	1/1=100%
Bifidobacterium longum	216816	78/78=100%
Rhodococcus gordoniae	223392	1/1=100%
Methanobrevibacter sp. AbM4	224719	1/1=100%
Lactobacillus ultunensis	227945	1/1=100%
Methanobrevibacter millerae	230361	1/1=100%
Lactiplantibacillus argentoratensis	271881	1/1=100%
Methanobrevibacter olleyae	294671	1/1=100%
Microbacterium paludicola	300019	1/1=100%
Roseburia hominis	301301	2/2=100%
Streptococcus gallolyticus	315405	7/8=87.5%
Enterococcus lactis	357441	7/7=100%
Coprococcus comes	410072	1/1=100%
Faecalibacterium duncaniae	411483	1/1=100%
Enterococcus thailandicus	417368	1/1=100%
Vagococcus teuberi	519472	1/1=100%
Listeria marthii	529731	2/2=100%
Christensenella minuta	626937	1/1=100%
Anaerostipes hadrus	649756	2/2=100%
Vibrio owensii	696485	4/5=80%
Vibrio jasicida	766224	1/1=100%
Dietzia sp. DQ12-45-1b	912801	1/1=100%
Rhodococcus sp. p52	935199	1/1=100%
Clostridium sp. SY8519	1042156	1/1=100%
Vibrio alfacsensis	1074311	3/3=100%
Ruminococcus bicirculans	1160721	1/1=100%
Candidatus Methanomethylophilus alvus	1291540	3/3=100%
Vibrio hyugaensis	1534743	1/1=100%
Ruthenibacterium lactatiformans	1550024	1/1=100%
Planococcus faecalis	1598147	1/1=100%
Methanobrevibacter sp. YE315	1609968	1/1=100%
Blautia massiliensis	1737424	1/1=100%
Microbacterium sp. PAMC 28756	1795053	1/1=100%
Longicatena caecimuris	1796635	1/1=100%
Streptococcus pantholopis	1811193	1/1=100%
Lactococcus petauri	1940789	1/3=33.33%
Faecalibacillus intestinalis	1982626	1/1=100%
Eubacterium maltosivorans	2041044	1/1=100%
Microbacterium sp. Y-01	2048898	1/1=100%
Dietzia sp. JS16-p6b	2052657	1/1=100%
Enterococcus sp. CR-Ec1	2057791	1/1=100%
Enterococcus sp. FDAARGOS_375	2060307	1/1=100%
Microbacterium sp. SGAir0570	2070348	1/1=100%
Mycetocola zhujimingii	2079792	1/1=100%
Aeromicrobium chenweiae	2079793	1/1=100%
Massilistercora timonensis	2086584	1/1=100%
Microbacterium sp. str. 'China'	2103230	1/1=100%
Lactobacillus paragasseri	2107999	3/3=100%
Streptococcus chenjunshii	2173853	1/1=100%
Enterococcus sp. FDAARGOS_553	2420313	1/1=100%
Blautia sp. SC05B48	2479767	1/1=100%
Georgenia faecalis	2483799	1/1=100%
Intestinibaculum porci	2487118	1/1=100%
Devosia sp. 1566	2499144	1/1=100%
Microbacterium wangchenii	2541726	1/1=100%
Ruminococcus bovis	2564099	1/1=100%
Rhodococcus sp. SGAir0479	2567884	1/1=100%
Nocardioides jishulii	2575440	1/1=100%
Enterococcus sp. M190262	2582830	1/1=100%
Salinibacterium sp. dk2585	2603292	1/1=100%
Microbacterium sp. 1S1	2606451	1/1=100%
Microbacterium caowuchunii	2614638	1/1=100%
Microbacterium lushaniae	2614639	1/1=100%
Aeromicrobium yanjiei	2662028	1/1=100%
Nocardioides sp. zg-579	2663857	1/1=100%
Streptococcus sp. CNU 77-61	2684658	1/1=100%
Streptococcus sp. CNU G2	2686210	1/1=100%
Lactobacillus sp. JM1	2690380	1/1=100%
Streptococcus sp. CNU G3	2698804	1/1=100%
Salinibacterium sp. ZJ70	2708084	1/1=100%
Microbacterium sp. Se63.02b	2709304	1/1=100%
Vescimonas fastidiosa	2714353	1/1=100%
Vescimonas coprocola	2714355	1/1=100%
Pusillibacter faecalis	2714358	1/1=100%
Rhodococcus sp. DMU1	2722825	1/1=100%
Vibrio sp. B1ASS3	2751176	1/1=100%
Vibrio sp. B1FIG11	2751177	1/1=100%
Actinotalea sp. JY-7876	2758442	1/1=100%
Nocardioides dongkuii	2760089	1/1=100%
Nocardioides sp. zg-1228	2763008	1/1=100%
Roseburia sp. NSJ-69	2763062	1/1=100%
Wujia chipingensis	2763670	1/1=100%
Simiaoa sunii	2763672	1/1=100%
Microbacterium sp. Nx66	2766784	1/1=100%
Vibrio sp. ED002	2785123	1/1=100%
Nocardioides sp. zg-536	2803858	1/1=100%
Lactococcus sp. LG1074	2816909	1/1=100%
Lactococcus sp. LG592	2816911	1/1=100%
Lactococcus sp. LG606	2816912	1/1=100%
Vibrio sp. SCSIO 43153	2819098	1/1=100%
Vibrio sp. SCSIO 43155	2819099	1/1=100%
Ruminococcus sp. FMBCY1	2831966	1/1=100%
Enterococcus innesii	2839759	1/1=100%
Eubacterium sp. MSJ-33	2841528	1/1=100%
Microbacterium sp. Se5.02b	2864103	1/1=100%
Methanobrevibacter sp. TLL-48-HuF1	2870563	1/1=100%
Rhodococcus sp. RDE2	2885078	1/1=100%
Nocardioides sp. cx-173	2898796	1/1=100%
Vagococcus sp. CY52-2	2925838	1/1=100%
Faecalibacterium sp. IP-1-18	2929488	1/1=100%
Faecalibacterium sp. I2-3-92	2929490	1/1=100%
Peptoniphilus sp. SAHP1	2948573	1/1=100%
Aeromicrobium sp. zg.Y1379	2969247	1/1=100%

### Sheet: Bai genes
Species	Taxonomy ID	Proportion
[Clostridium] scindens	29347	7/7=100%
Eggerthella lenta	84112	9/10=90%
Peptacetobacter hiranonis	89152	2/2=100%
[Clostridium] hylemonae	89153	2/2=100%
Eggerthella sp. YY7918	502558	1/1=100%
Eubacterium sp. c-25	2841037	1/1=100%

### Sheet: 3αHSDH
Species	Taxonomy ID	Proportion
Sinorhizobium fredii	380	4/5=80%
Pantoea ananatis	553	1/14=7.14%
Clostridium perfringens	1502	46/52=88.46%
Mycobacterium avium	1764	34/35=97.14%
Actinomadura madurae	1993	1/2=50%
Mesorhizobium huakuii	28104	1/1=100%
[Ruminococcus] gnavus	33038	4/4=100%
Mesorhizobium ciceri	39645	3/4=75%
Novosphingobium aromaticivorans	48935	1/1=100%
Rhizobium gallicum	56730	2/3=66.67%
Mesorhizobium amorphae	71433	1/1=100%
Collinsella aerofaciens	74426	3/6=50%
Eggerthella lenta	84112	10/10=100%
Collinsella stercoris	147206	1/1=100%
Caulobacter vibrioides	155892	6/7=85.71%
Novosphingobium sp. KA1	164608	1/1=100%
Acinetobacter baylyi	202950	1/1=100%
Mesorhizobium sp. WSM1497	278153	1/1=100%
Adlercreutzia equolifaciens	446660	2/2=100%
Mesorhizobium australicum	536018	1/1=100%
Mesorhizobium opportunistum	593909	2/2=100%
Aquibium microcysteis	675281	1/1=100%
Ensifer sojae	716925	1/1=100%
Sinorhizobium sp. CCBAU 05631	794846	1/1=100%
Gordonibacter urolithinfaciens	1335613	2/2=100%
Sphingomonas panacis	1560345	1/1=100%
Sellimonas intestinalis	1653434	1/1=100%
Aquibium oceanicum	1670800	1/1=100%
Emergencia timonensis	1776384	2/2=100%
Longicatena caecimuris	1796635	1/1=100%
Bosea sp. Tri-49	1867715	1/1=100%
Lachnoclostridium phocaeense	1871021	1/1=100%
Mesorhizobium sp. NZP2298	2483403	1/1=100%
Mesorhizobium sp. M9A.F.Ca.ET.002.03.1.2	2493668	1/1=100%
Mesorhizobium sp. M1D.F.Ca.ET.043.01.1.1	2493669	1/1=100%
Mesorhizobium sp. M2A.F.Ca.ET.043.02.1.1	2493670	1/1=100%
Mesorhizobium sp. M2A.F.Ca.ET.043.05.1.1	2493671	1/1=100%
Mesorhizobium sp. M1E.F.Ca.ET.045.02.1.1	2493672	1/1=100%
Mesorhizobium sp. M1B.F.Ca.ET.045.04.1.1	2493673	1/1=100%
Mesorhizobium sp. M2A.F.Ca.ET.046.03.2.1	2493674	1/1=100%
Mesorhizobium sp. M3A.F.Ca.ET.080.04.2.1	2493676	1/1=100%
Nitratireductor sp. SY7	2599600	1/1=100%
Clostridium sp. 16K-1-R1	2681265	1/1=100%
Eggerthella guodeyinii	2690837	1/1=100%
Adlercreutzia hattorii	2707299	1/1=100%
Rhizorhabdus phycosphaerae	2711156	1/1=100%
Mesorhizobium sp. L-8-3	2744522	1/1=100%
Mesorhizobium sp. L-8-10	2744523	1/1=100%
Wansuia hejianensis	2763667	1/1=100%
Qiania dongpingensis	2763669	1/1=100%
Treponema peruense	2787628	1/1=100%
Allobaculum sp. Allo2	2853432	1/1=100%

### Sheet: 3βHSDH
Species	Taxonomy ID	Proportion
Brachyspira hyodysenteriae	159	7/7=100%
Treponema phagedenis	162	8/8=100%
Elizabethkingia meningoseptica	238	5/5=100%
Clostridium botulinum	1491	14/52=26.92%
Paeniclostridium sordellii	1505	1/2=50%
[Clostridium] innocuum	1522	1/4=25%
Clostridium intestinale	36845	1/1=100%
Sutterella wadsworthensis	40545	1/1=100%
Brachyspira pilosicoli	52584	3/3=100%
Lachnoclostridium phytofermentans	66219	1/1=100%
Eggerthella lenta	84112	10/10=100%
Brachyspira intermedia	84377	1/1=100%
Prevotella copri	165179	1/1=100%
Elizabethkingia miricola	172045	4/4=100%
Clostridium isatidis	182773	1/1=100%
Phocaeicola dorei	357276	1/9=11.11%
Eggerthella sp. YY7918	502558	1/1=100%
Alistipes indistinctus	626932	1/1=100%
Christensenella minuta	626937	1/1=100%
Myroides phaeus	702745	1/1=100%
Leptotrichia sp. oral taxon 212	712357	1/1=100%
Olsenella sp. oral taxon 807	712411	1/1=100%
Elizabethkingia anophelis	1117645	50/50=100%
Niabella ginsenosidivorans	1176587	1/1=100%
Brachyspira hampsonii	1287055	1/1=100%
Gordonibacter urolithinfaciens	1335613	2/2=100%
Sediminicola sp. YIK13	1453352	1/1=100%
Elizabethkingia bruuniana	1756149	2/2=100%
Elizabethkingia ursingii	1756150	1/1=100%
Raoultibacter timonensis	1907662	2/2=100%
Flavobacterium cerinum	2502784	1/1=100%
Elizabethkingia sp. 2-6	2575699	1/1=100%
Alistipes sp. dk3624	2662363	1/1=100%
Eggerthella guodeyinii	2690837	1/1=100%
Spirosoma rhododendri	2728024	1/1=100%
Spirosoma sp. KUDC1026	2745947	1/1=100%
Flavobacterium sp. I3-2	2748319	1/1=100%
Flavobacterium inviolabile	2748320	1/1=100%
Winogradskyella sp. HaHa_3_26	2749995	1/1=100%
Elizabethkingia sp. M8	2796140	1/1=100%

### Sheet: 7αHSDH
Species	Taxonomy ID	Proportion
Brucella abortus	235	22/22=100%
Brucella ovis	236	1/1=100%
Brevundimonas diminuta	293	2/3=66.67%
Stutzerimonas stutzeri	316	1/26=3.85%
Sinorhizobium fredii	380	4/5=80%
Mesorhizobium loti	381	1/4=25%
Rhizobium leguminosarum	384	5/27=18.52%
Acinetobacter baumannii	470	5/427=1.17%
Pantoea ananatis	553	1/14=7.14%
Escherichia coli	562	2203/2250=97.91%
Shigella boydii	621	9/11=81.82%
Shigella dysenteriae	622	11/14=78.57%
Shigella flexneri	623	36/81=44.44%
Shigella sonnei	624	32/32=100%
Grimontia hollisae	673	4/4=100%
Plesiomonas shigelloides	703	4/4=100%
Bacteroides fragilis	817	24/24=100%
Bacteroides thetaiotaomicron	818	9/9=100%
Fusobacterium mortiferum	850	1/1=100%
Fusobacterium varium	856	2/2=100%
Fusobacterium ulcerans	861	3/3=100%
Nitrosomonas eutropha	916	1/1=100%
Cereibacter sphaeroides	1063	1/8=12.5%
Microcystis aeruginosa	1126	1/8=12.5%
Paraclostridium bifermentans	1490	1/2=50%
Clostridium cadaveris	1529	1/1=100%
Bifidobacterium angulatum	1683	1/2=50%
Actinomadura madurae	1993	1/2=50%
Mesorhizobium huakuii	28104	1/1=100%
Bacteroides ovatus	28116	7/7=100%
Ornithobacterium rhinotracheale	28251	4/6=66.67%
[Clostridium] scindens	29347	7/7=100%
Cellulosilyticum lentocellum	29360	1/1=100%
Rhizobium etli	29449	2/6=33.33%
Brucella melitensis	29459	65/65=100%
Brucella suis	29461	22/22=100%
Brucella canis	36855	8/8=100%
Mesorhizobium ciceri	39645	3/4=75%
Acinetobacter johnsonii	40214	1/19=5.26%
Acinetobacter radioresistens	40216	4/4=100%
Cereibacter azotoformans	43057	2/2=100%
Psychrobacter urativorans	45610	1/1=100%
Bacteroides caccae	47678	5/5=100%
Novosphingobium aromaticivorans	48935	1/1=100%
Actinobacillus delphinicola	51161	1/1=100%
Rhizobium gallicum	56730	2/3=66.67%
Deinococcus radiopugnans	57497	1/1=100%
Mesorhizobium amorphae	71433	1/1=100%
Stutzerimonas balearica	74829	1/3=33.33%
Stenotrophomonas nitritireducens	83617	1/1=100%
Peptacetobacter hiranonis	89152	2/2=100%
[Clostridium] hylemonae	89153	2/2=100%
Aequorivita sublithincola	101385	1/1=100%
Stanieria cyanosphaera	102116	1/1=100%
Anaerostipes caccae	105841	3/3=100%
Acinetobacter schindleri	108981	2/6=33.33%
Brucella pinnipedialis	120576	1/3=33.33%
Brucella ceti	120577	2/2=100%
Stenotrophomonas acidaminiphila	128780	4/4=100%
Pseudoxanthomonas mexicana	128785	3/4=75%
Planktothrix pseudagardhii	132604	1/1=100%
Caulobacter vibrioides	155892	6/7=85.71%
Novosphingobium sp. KA1	164608	1/1=100%
Pseudoalteromonas translucida	166935	1/2=50%
Cetobacterium somerae	188913	1/1=100%
Sinorhizobium americanum	194963	2/2=100%
Acinetobacter baylyi	202950	1/1=100%
Acinetobacter bouvetii	202951	1/1=100%
Escherichia albertii	208962	38/40=95%
Psychrobacter arenosus	256326	1/1=100%
Kaistella antarctica	266748	1/1=100%
Kaistella jeonii	266749	1/1=100%
Mesorhizobium sp. WSM1497	278153	1/1=100%
Bacteroides salyersiae	291644	3/3=100%
Bacteroides nordii	291645	1/1=100%
Bacteroides intestinalis	329854	1/1=100%
Psychrobacter cryohalolentis	330922	2/2=100%
Empedobacter falsenii	343874	1/1=100%
Bacteroides xylanisolvens	371601	5/5=100%
Ensifer mexicanus	375549	1/1=100%
Brucella microti	444163	1/1=100%
Rhizoctonia solani	456999	1/1=100%
Oceanimonas sp. GK1	511062	1/1=100%
Thiocapsa bogorovii	521689	1/1=100%
Mesorhizobium australicum	536018	1/1=100%
Butyricimonas virosa	544645	1/1=100%
Psychrobacter sp. G	571800	1/1=100%
Rhodanobacter glycinis	582702	1/1=100%
Brevundimonas naejangsanensis	588932	2/3=66.67%
Mesorhizobium opportunistum	593909	2/2=100%
Alistipes indistinctus	626932	1/1=100%
Rhizobium pusense	648995	1/4=25%
Bacteroides faecis	674529	1/1=100%
Aquibium microcysteis	675281	1/1=100%
Brucella sp. BO2	693750	1/1=100%
Ensifer sojae	716925	1/1=100%
Acinetobacter indicus	756892	6/21=28.57%
Sinorhizobium sp. CCBAU 05631	794846	1/1=100%
Psychrobacter sp. DAB_AL43B	1028416	1/1=100%
Brucella sp. 09RB8471	1149952	1/1=100%
Brucella sp. 10RB9215	1149953	1/1=100%
Brucella inopinata	1218315	1/1=100%
Anaerostipes rhamnosivorans	1229621	1/1=100%
Rhizobium sp. IE4771	1301032	1/1=100%
Brevundimonas vancanneytii	1325724	1/1=100%
Oceanisphaera profunda	1416627	1/1=100%
Hymenobacter psoromatis	1484116	1/1=100%
Escherichia marmotae	1499973	9/9=100%
Sphingomonas panacis	1560345	1/1=100%
Aurantiacibacter atlanticus	1648404	1/1=100%
Sellimonas intestinalis	1653434	1/1=100%
Aquibium oceanicum	1670800	1/1=100%
Psychrobacter sp. P2G3	1699622	1/1=100%
Psychrobacter sp. P11G5	1699624	1/1=100%
Pedobacter sp. PACM 27299	1727164	1/1=100%
Ensifer alkalisoli	1752398	1/1=100%
Nitratireductor sp. OM-1	1756988	1/1=100%
Stenotrophomonas sp. KCTC 12332	1793721	1/1=100%
Bacteroides caecimuris	1796613	1/1=100%
Bosea sp. RAC05	1842539	1/1=100%
Brucella sp. 09RB8910	1844051	1/1=100%
Bosea sp. Tri-49	1867715	1/1=100%
Pistricoccus aurantiacus	1883414	1/1=100%
Brucella sp. 2002734562	1891098	1/1=100%
Oceanisphaera avium	1903694	1/1=100%
Rhizobium sp. NXC14	1981173	1/1=100%
Acinetobacter sp. WCHAc010052	2004647	1/1=100%
Acinetobacter chinensis	2004650	1/1=100%
Rhodobacter sp. CZR27	2033869	1/1=100%
Kaistella flava (ex Peng et al. 2021)	2038776	1/1=100%
Escherichia sp. E4742	2044467	1/1=100%
Rhizobium sp. NXC24	2048897	1/1=100%
Acinetobacter pseudolwoffii	2053287	1/1=100%
Paracoccus jeotgali	2065379	1/1=100%
Mesorhizobium japonicum	2066070	4/6=66.67%
Rhizobium ruizarguesonis	2081791	1/3=33.33%
Microvirga sp. 17 mud 1-3	2082949	1/1=100%
Bacteroides sp. PHL 2737	2162637	1/1=100%
Psychrobacter sp. YP14	2203895	1/1=100%
Flavobacterium sp. 140616W15	2478552	1/1=100%
Mesorhizobium sp. NZP2234	2483402	1/1=100%
Mesorhizobium sp. NZP2298	2483403	1/1=100%
Mesorhizobium sp. NZP2077	2483404	1/2=50%
Mesorhizobium sp. M9A.F.Ca.ET.002.03.1.2	2493668	1/1=100%
Mesorhizobium sp. M1D.F.Ca.ET.043.01.1.1	2493669	1/1=100%
Mesorhizobium sp. M2A.F.Ca.ET.043.02.1.1	2493670	1/1=100%
Mesorhizobium sp. M2A.F.Ca.ET.043.05.1.1	2493671	1/1=100%
Mesorhizobium sp. M1E.F.Ca.ET.045.02.1.1	2493672	1/1=100%
Mesorhizobium sp. M1B.F.Ca.ET.045.04.1.1	2493673	1/1=100%
Mesorhizobium sp. M2A.F.Ca.ET.046.03.2.1	2493674	1/1=100%
Mesorhizobium sp. M3A.F.Ca.ET.080.04.2.1	2493676	1/1=100%
Aequorivita sp. H23M31	2494375	1/1=100%
Cellulosilyticum sp. WCF-2	2497860	1/1=100%
Devosia sp. 1566	2499144	1/1=100%
Oceanihabitans sp. IOP_32	2529032	1/1=100%
Rheinheimera sp. D18	2545632	1/1=100%
Gloeothece citriformis	2546356	1/1=100%
Gloeothece verrucosa	2546359	1/1=100%
Crocosphaera subtropica	2546360	1/1=100%
Chryseobacterium salivictor	2547600	1/1=100%
Acinetobacter sp. 10FS3-1	2563897	1/1=100%
Psychrobacter sp. PraFG1	2565531	1/1=100%
Amedibacterium intestinale	2583452	2/2=100%
Brucella sp. 2280	2592625	1/1=100%
Nitratireductor sp. SY7	2599600	1/1=100%
Bacteroides zhangwenhongii	2650157	1/1=100%
Bacteroides luhongzhouii	2650158	1/1=100%
Deinococcus sp. AJ005	2652443	1/1=100%
Bizionia sp. M204	2675331	1/1=100%
Brucella sp. BO3	2691913	1/1=100%
Gramella sp. MT6	2705471	1/1=100%
Psychrobacter sp. WY6	2708350	1/1=100%
Bacteroides sp. ZJ-18	2709390	1/1=100%
Rhizorhabdus phycosphaerae	2711156	1/1=100%
Bacteroides faecium	2715212	1/1=100%
Escherichia sp. SCLE84	2725997	1/1=100%
Mesorhizobium sp. 113-1-2	2744515	1/1=100%
Mesorhizobium sp. 113-3-3	2744516	1/1=100%
Mesorhizobium sp. 113-3-9	2744517	1/1=100%
Mesorhizobium sp. 131-2-1	2744518	1/1=100%
Mesorhizobium sp. 131-2-5	2744519	1/1=100%
Mesorhizobium sp. 131-3-5	2744520	1/1=100%
Mesorhizobium sp. L-2-11	2744521	1/1=100%
Mesorhizobium sp. L-8-3	2744522	1/1=100%
Mesorhizobium sp. L-8-10	2744523	1/1=100%
Fusobacterium hominis	2764326	1/1=100%
Roseomonas marmotae	2768161	1/1=100%
Brucella sp. 6810	2769351	1/1=100%
Stenotrophomonas sp. CW117	2775920	1/1=100%
Mesorhizobium sp. J8	2777475	1/1=100%
Kaistia sp. 32K	2795690	1/1=100%
Neotabrizicola shimadae	2807096	1/1=100%
Brucella sp. 458	2821140	1/1=100%
Roseovarius sp. SCSIO 43702	2823043	1/1=100%
Pasteurella atlantica	2827233	1/1=100%
Eubacterium sp. c-25	2841037	1/1=100%
Escherichia sp. TC-EC600-tetX4	2857061	1/1=100%
Escherichia sp. TM-G17TGC	2860337	1/1=100%
Grimontia sp. 020920N	2872157	1/1=100%
Kaistella sp. GW4-15	2878534	1/1=100%
Flavobacterium sp. F-340	2893886	1/1=100%
Shigella sp. PIB	2906475	1/1=100%
Leptodesmis sichuanensis	2906798	1/1=100%
Muricauda sp. SCSIO 64092	2908842	1/1=100%
Miniphocaeibacter halophilus	2931922	1/1=100%
Acinetobacter sp. Y-23	2943497	1/1=100%
Stutzerimonas frequens	2968969	2/4=50%

### Sheet: 7βHSDH
Species	Taxonomy ID	Proportion
d__Bacteria;p__Firmicutes;c__Clostridia;o__Eubacteriales;f__Lachnospiraceae;g__Mediterraneibacter;s__[Ruminococcus] gnavus	33038	3/4=75%
d__Bacteria;p__Actinobacteria;c__Coriobacteriia;o__Coriobacteriales;f__Coriobacteriaceae;g__Collinsella;s__Collinsella aerofaciens	74426	1/6=16.67%

### Sheet: 12αHSDH
Species	Taxonomy ID	Proportion
Faecalibacterium prausnitzii	853	4/12=33.33%
Nitrosomonas eutropha	916	1/1=100%
Staphylococcus aureus	1280	1/831=0.12%
Planococcus kocurii	1374	1/1=100%
Paenibacillus lautus	1401	1/1=100%
Peribacillus psychrosaccharolyticus	1407	1/1=100%
Lysinibacillus sphaericus	1421	6/6=100%
Bacillus badius	1455	1/1=100%
Lederbergia lenta	1467	1/1=100%
Sporosarcina psychrophila	1476	1/1=100%
Virgibacillus halodenitrificans	1482	3/3=100%
Clostridium septicum	1504	3/3=100%
Thomasclavelia ramosa	1547	4/4=100%
Sporosarcina ureae	1571	4/4=100%
Levilactobacillus brevis	1580	1/21=4.76%
Kurthia zopfii	1650	1/1=100%
Eubacterium limosum	1736	2/4=50%
Rhodococcus rhodochrous	1829	1/3=33.33%
Rhodococcus ruber	1830	7/7=100%
Rhodococcus erythropolis	1833	9/9=100%
Streptomyces hygroscopicus	1912	1/5=20%
Methanobrevibacter smithii	2173	4/4=100%
Methanosphaera stadtmanae	2317	2/2=100%
Sphingobium yanoikuyae	13690	1/5=20%
Lysinibacillus fusiformis	28031	2/2=100%
Nitrospirillum amazonense	28077	1/1=100%
Streptomyces nitrosporeus	28894	1/1=100%
[Clostridium] scindens	29347	6/7=85.71%
Staphylococcus arlettae	29378	1/3=33.33%
Rhodococcus globerulus	33008	1/1=100%
Coprococcus eutactus	33043	1/1=100%
Limosilactobacillus pontis	35787	1/1=100%
Nocardia nova	37330	1/1=100%
Rhodococcus opacus	37919	6/6=100%
Glutamicibacter protophormiae	37930	1/1=100%
Rhodococcus coprophilus	38310	1/1=100%
Heyndrickxia oleronia	38875	1/1=100%
Mammaliicoccus lentus	42858	1/1=100%
Prescottella equi	43767	15/15=100%
Sphingobium chlorophenolicum	46429	1/1=100%
Clostridium chauvoei	46867	4/4=100%
Novosphingobium aromaticivorans	48935	1/1=100%
Dactylosporangium vinaceum	53362	1/1=100%
Corynebacterium coyleae	53374	1/2=50%
Xanthomonas arboricola	56448	1/19=5.26%
Collinsella aerofaciens	74426	6/6=100%
Solibacillus silvestris	76853	1/1=100%
Sphingobium herbicidovorans	76947	1/1=100%
Paenibacillus chitinolyticus	79263	1/1=100%
Herbaspirillum rubrisubalbicans	80842	1/3=33.33%
Eggerthella lenta	84112	10/10=100%
Peptacetobacter hiranonis	89152	2/2=100%
[Clostridium] hylemonae	89153	2/2=100%
Burkholderia cenocepacia	95486	1/25=4%
Rhodococcus koreensis	99653	1/1=100%
Rhodococcus pyridinivorans	103816	12/12=100%
Aerococcus sanguinicola	119206	1/1=100%
Rhodococcus jostii	132919	1/1=100%
Dietzia psychralcaliphila	139021	1/1=100%
Collinsella stercoris	147206	1/1=100%
Caulobacter vibrioides	155892	6/7=85.71%
Rhizorhabdus wittichii	160791	1/1=100%
Virgibacillus necropolis	163877	1/1=100%
Caenibius tardaugens	169176	1/1=100%
Paenibacillus odorifer	189426	3/3=100%
Rhodococcus aetherivorans	191292	3/3=100%
Brevibacterium luteolum	199591	1/1=100%
Acinetobacter baylyi	202950	1/1=100%
Staphylococcus nepalensis	214473	3/3=100%
Rhodococcus gordoniae	223392	1/1=100%
Peribacillus asahii	228899	1/4=25%
Rummeliibacillus stabekisii	241244	1/1=100%
Staphylococcus equorum	246432	10/10=100%
Streptomyces decoyicus	249567	1/1=100%
Streptomyces asoensis	249586	1/1=100%
Paenibacillus antarcticus	253703	1/1=100%
Peribacillus muralis	264697	1/1=100%
Flavonifractor plautii	292800	4/4=100%
Rhodococcus triatomae	300028	2/2=100%
Denitratisoma oestradiolicum	311182	1/1=100%
Dietzia kunjamensis	322509	1/1=100%
Rhodococcus qingshengii	334542	11/11=100%
Sphingobium fuliginis	336203	2/2=100%
Virgibacillus sp. SK37	403957	1/1=100%
Coprococcus comes	410072	1/1=100%
Adlercreutzia equolifaciens	446660	2/2=100%
Nocardioides dokdonensis	450734	1/1=100%
Planococcus glaciei	459472	1/1=100%
Paenibacillus sp. Y412MC10	481743	1/1=100%
Sphingobium sp. YBL2	484429	1/1=100%
Bacillus sp. S3	486398	1/1=100%
Sphingobium sp. RSMS	520734	1/1=100%
Dietzia lutea	546160	1/1=100%
Paenibacillus cellulositrophicus	562959	1/1=100%
Mammaliicoccus stepanovicii	643214	1/1=100%
Rhodococcus sp. C1	644410	1/1=100%
Anaerostipes hadrus	649756	2/2=100%
Arthrobacter alpinus	656366	1/4=25%
Cytobacillus oceanisediminis	665099	4/4=100%
Jeotgalibaca dankookensis	708126	1/1=100%
Dietzia sp. oral taxon 368	712270	1/1=100%
Cytobacillus kochii	859143	1/1=100%
Rhodococcus sp. p52	935199	1/1=100%
Paraburkholderia sprentiae	948107	1/1=100%
Deinococcus wulumuqiensis	980427	1/2=50%
Rhodococcus sp. WB1	1033922	1/1=100%
Rhodococcus sp. YL-1	1045808	1/1=100%
Lysinibacillus varians	1145276	1/1=100%
Novosphingobium ginsenosidimutans	1176536	1/1=100%
Neobacillus mesonae	1193713	1/1=100%
Salimicrobium jeotgali	1230341	1/1=100%
Planococcus versutus	1302659	1/1=100%
Mycolicibacterium anyangense	1431246	1/1=100%
Lentibacillus amyloliquefaciens	1472767	1/1=100%
Heyndrickxia vini	1476025	1/1=100%
Arthrobacter sp. PAMC 25486	1494608	1/1=100%
Planococcus sp. PAMC 21323	1526927	1/1=100%
Ruthenibacterium lactatiformans	1550024	1/1=100%
Streptomyces sp. CCM_MD2014	1561022	1/1=100%
Carnobacterium sp. CP1	1564681	1/1=100%
Rhodococcus sp. 2G	1570939	1/1=100%
Planococcus faecalis	1598147	1/1=100%
Empedobacter stercoris	1628248	1/1=100%
Cytobacillus solani	1637975	2/2=100%
Hymenobacter monticola	1705399	1/1=100%
Staphylococcus sp. AntiMn-1	1715860	1/1=100%
Rhodococcus sp. 008	1723645	1/1=100%
Rhodococcus sp. H-CA8f	1727214	1/1=100%
Streptomyces sp. SM18	1736046	1/1=100%
Kurthia sp. 11kri321	1750719	1/1=100%
Rhodococcus sp. BH4	1807790	1/1=100%
Rhizorhabdus dicambivorans	1850238	1/1=100%
Sphingobium sp. EP60837	1855519	1/1=100%
Rhodococcus sp. M8	1925550	1/1=100%
Sporosarcina sp. P33	1930764	1/1=100%
Paenibacillus sp. Cedars	1980674	1/1=100%
Faecalibacillus intestinalis	1982626	1/1=100%
Rhodococcus oxybenzonivorans	1990687	1/1=100%
Parolsenella catena	2003188	1/1=100%
Virgibacillus phasianinus	2017483	1/1=100%
Brachybacterium vulturis	2017484	1/1=100%
Paenibacillus sp. RUD330	2023772	1/1=100%
Kaistella flava (ex Peng et al. 2021)	2038776	1/1=100%
Eubacterium maltosivorans	2041044	1/1=100%
Solibacillus sp. R5-41	2048654	1/1=100%
Rhodococcus sp. AQ5-07	2054902	1/1=100%
Lysinibacillus sp. YS11	2072025	1/1=100%
Mycetocola zhujimingii	2079792	1/1=100%
Christensenella sp. Marseille-P3954	2086585	1/1=100%
Lysinibacillus capsici	2115968	1/1=100%
Mycetocola sp. JXN-3	2116510	1/1=100%
Streptomyces sp. NHF165	2175864	1/1=100%
Arthrobacter sp. AQ5-05	2184581	1/1=100%
Staphylococcus pseudoxylosus	2282419	1/1=100%
Psychrobacillus glaciei	2283160	1/1=100%
Sporosarcina sp. PTS2304	2283194	1/1=100%
Psychrobacillus sp. AK 1817	2303505	1/1=100%
Streptomyces sp. CC0208	2306165	1/1=100%
Corynebacterium endometrii	2488819	1/1=100%
Rhodococcus sp. NJ-530	2490853	1/1=100%
Rhodococcus sp. X156	2499145	1/1=100%
Oceanihabitans sp. IOP_32	2529032	1/1=100%
Rhodococcus sp. PAMC28707	2565560	1/1=100%
Rhodococcus sp. PAMC28705	2565561	1/1=100%
Rhodococcus sp. SGAir0479	2567884	1/1=100%
Nocardioides sambongensis	2589074	1/1=100%
Rhodococcus sp. WB9	2594007	1/1=100%
Tomitella fengzijianii	2597660	1/1=100%
Streptomyces sp. BSE6.1	2605730	1/1=100%
Pradoshia sp. D12	2651284	1/1=100%
Streptomyces sp. SYP-A7193	2662065	1/1=100%
Rhodococcus sp. WAY2	2663121	1/1=100%
Bacillus sp. N3536	2666127	1/1=100%
Bacillus aquiflavi	2672567	1/1=100%
Sphingobium sp. CAP-1	2676077	1/1=100%
Streptomyces sp. SCUT-3	2684469	1/1=100%
Eggerthella guodeyinii	2690837	1/1=100%
Virgibacillus sp. MSP4-1	2700081	1/1=100%
Adlercreutzia hattorii	2707299	1/1=100%
Chryseobacterium sp. POL2	2713414	1/1=100%
Rhodococcus sp. DMU1	2722825	1/1=100%
Cohnella herbarum	2728023	1/1=100%
Actinomadura sp. NAK00032	2742128	1/1=100%
Rhodococcus sp. ZPP	2749906	1/1=100%
Tomitella gaofuii	2760083	1/1=100%
Nocardioides dongkuii	2760089	1/1=100%
Sporosarcina sp. resist	2762563	1/1=100%
Wujia chipingensis	2763670	1/1=100%
Simiaoa sunii	2763672	1/1=100%
Paenibacillus sp. JNUCC-32	2777984	1/1=100%
Viridibacillus sp. JNUCC-6	2779527	1/1=100%
Lysobacter sp. H21R4	2781021	1/1=100%
Lysobacter avium	2781023	1/1=100%
Lysobacter sp. H23M47	2781024	1/1=100%
Agromyces archimandritae	2781962	1/1=100%
Rhodococcus sp. USK10	2789739	1/1=100%
Streptomyces liliifuscus	2797636	1/1=100%
Carnobacterium sp. CS13	2800128	1/1=100%
Rhodococcus sp. USK13	2806442	1/1=100%
Rhodococcus pseudokoreensis	2811421	1/1=100%
Arthrobacter polaris	2813727	1/1=100%
Arthrobacter sunyaminii	2816859	1/1=100%
Arthrobacter jiangjiafuii	2817475	1/1=100%
Sporosarcina sp. Te-1	2818390	1/1=100%
Arthrobacter sp. Helios	2828862	1/1=100%
Psychrobacillus sp. INOP01	2829187	1/1=100%
Allobaculum mucilyticum	2834459	1/1=100%
Eubacterium sp. MSJ-33	2841528	1/1=100%
Radiobacillus sp. 80	2844358	1/1=100%
Rhodococcus sp. LW-XY12	2856851	1/1=100%
Mycetocola spongiae	2859226	1/1=100%
Methanobrevibacter sp. TLL-48-HuF1	2870563	1/1=100%
Caenibius sp. WL	2872646	1/1=100%
Bacillus sp. CMF12	2884834	1/1=100%
Rhodococcus sp. RDE2	2885078	1/1=100%
Arthrobacter sp. zg-Y453	2886935	1/1=100%
Arthrobacter sp. zg-Y462	2886936	1/1=100%
Arthrobacter sp. zg-Y809	2886940	1/1=100%
Lysinibacillus sp. CD3-6	2892541	1/1=100%
Lysinibacillus sp. GJ-1	2896845	1/1=100%
Rhodococcus sp. DMF-1	2907624	1/1=100%
Jeotgalibaca sp. MA1X17-3	2908211	1/1=100%
Lysinibacillus sp. ACHW1.5	2913506	1/1=100%
Streptomyces sp. 3025	2923272	1/1=100%
Faecalibacterium sp. I4-3-84	2929495	1/1=100%
Halobacillus sp. SSTM10-2	2932258	1/1=100%
Rummeliibacillus sp. G93	2939494	1/1=100%
Rhodococcus sp. GA1	2942275	1/1=100%
