## Supplementary Table 8 for "Systematic identification of secondary bile acid production genes in global microbiome"

### Sheet: Sheet1
Supplementary Table 8. Differential SBA-production microorganisms consistent with alteration of corresponding gene.
7αHSDH in UC					BSH in CD					Bai genes in CD					12αHSDH in CD					BSH in CRC					7αHSDH in CRC					Bai genes in NAFLD					3αHSDH in NAFLD
Taxonomy ID	Species	Weighted relative abudance in Control (Mean ± SD)	Weighted relative abudance in Disease (Mean ± SD)	P value	Taxonomy ID	Species	Weighted relative abudance in Control (Mean ± SD)	Weighted relative abudance in Disease (Mean ± SD)	P value	Taxonomy ID	Species	Weighted relative abudance in Control (Mean ± SD)	Weighted relative abudance in Disease (Mean ± SD)	P value	Taxonomy ID	Species	Weighted relative abudance in Control (Mean ± SD)	Weighted relative abudance in Disease (Mean ± SD)	P value	Taxonomy ID	Species	Weighted relative abudance in Control (Mean ± SD)	Weighted relative abudance in Disease (Mean ± SD)	P value	Taxonomy ID	Species	Weighted relative abudance in Control (Mean ± SD)	Weighted relative abudance in Disease (Mean ± SD)	P value	Taxonomy ID	Species	Weighted relative abudance in Control (Mean ± SD)	Weighted relative abudance in Disease (Mean ± SD)	P value	Taxonomy ID	Species	Weighted relative abudance in Control (Mean ± SD)	Weighted relative abudance in Disease (Mean ± SD)	P value
371601	Bacteroides xylanisolvens	1.28563485618446±1.30487168356931	0.810320744036142±0.902841662980453	0.018044	166486	Roseburia intestinalis	6.23987477065±6.04819147289863	2.52231919352841±3.7706372416479	0.00121495	33038	Ruminococcus gnavus	0.411096664451531±0.219490244277891	2.55036258040677±3.87888957461392	4.48839e-05	853	Faecalibacterium prausnitzii	7.50866450841378±4.469233880225	1.07307227423538±1.43357544226828	5.72389e-09	649756	Anaerostipes hadrus	15.5752539309506±24.0707691777201	6.06577632578848±7.37294937173974	0.00126339	562	Escherichia coli	3.00010690957145±9.01849117283546	7.47219061980136±17.3423354575112	0.0189353	84112	Eggerthella lenta	0.403912903166337±1.01009405633914	0.10011696300724±0.158065174513324	0.0371094	593909	Mesorhizobium opportunistum	0.00090563350760883±0.000848707584002441	0.00136926932257928±0.000830200018431944	0.0371094
329854	Bacteroides intestinalis	1.33538918994177±2.81513787611709	0.521672014624477±1.02087187553428	0.00300448	39485	Lachnospira eligens	4.73608672580236±4.16614219491575	1.45149969953442±3.37539606492151	8.15187e-06	89152	Peptacetobacter hiranonis	0.00939937326719815±0.00738188769628674	0.0109097397559127±0.035936940838735	0.000501421	1550024	Ruthenibacterium lactatiformans	0.450058755624508±0.416042193397472	0.193152066380526±0.259889392054234	0.00174246	1737424	Blautia massiliensis	7.72863397335797±7.49294683838194	4.25009786926143±4.86162739753751	0.000486661	28116	Bacteroides ovatus	0.46364598945445±0.826724560132851	1.22005842209935±2.12533630075143	0.00615383
1796613	Bacteroides caecimuris	0.718578609483354±0.336338106241377	0.400820194519545±0.276223898757457	1.74779e-05	2479767	Blautia sp. SC05B48	1.87204285557188±0.954026531036422	1.30208766825989±1.4994733301535	0.0101515						74426	Collinsella aerofaciens	0.650456277285831±0.60097455109867	0.11746495775972±0.291858875308486	1.88626e-05	410072	Coprococcus comes	3.92211461187456±2.78054078975284	2.60090717583079±3.13682838658827	0.000974475	371601	Bacteroides xylanisolvens	0.436200793840662±0.577332750687949	0.851194287965481±0.950627173290794	0.00184738
2547600	Chryseobacterium salivictor	0.00141348003683006±0.00148627412239393	0.000468970818302771±0.00101463162822142	0.000404323	853	Faecalibacterium prausnitzii	7.50866450841378±4.469233880225	1.07307227423538±1.43357544226828	5.72389e-09						1736	Eubacterium limosum	0.0318018856383201±0.0190727503584034	0.0166970604928274±0.0110220874855171	0.00516551	33038	Ruminococcus gnavus	2.52438480933417±5.35271241205881	1.51927081672616±3.713478235944	0.000545586	47678	Bacteroides caccae	0.299293397786154±0.728548947436726	0.704961365810257±1.07262923174496	0.00173539
1126	Microcystis aeruginosa	0.00037780270022649±0.000873128777728874	0.000107926214418072±0.000469162527792239	0.0482416	39488	Anaerobutyricum hallii	3.4302661073474±2.28918302766993	1.03469098613121±0.848199180690195	1.16318e-07						2086585	Christensenella sp. Marseille-P3954	0.136243751032937±0.17101758652333	0.0136636892756028±0.01581913633036	2.05107e-07	2479767	Blautia sp. SC05B48	2.22109412839115±3.22352780909563	1.07868782093663±0.999871794963524	0.000198326	817	Bacteroides fragilis	0.232581636558793±0.421095942078374	0.703748869788519±1.27586269503813	0.00289425
51161	Actinobacillus delphinicola	0.000414135727487462±0.0013023469106483	5.63189442435694E-05±0.000627141221423113	0.00110082	301301	Roseburia hominis	2.18800596489221±1.91629783694013	0.608986190778391±1.02298482764976	2.94051e-07						446660	Adlercreutzia equolifaciens	0.0777346771661655±0.0645768127870377	0.0134102132200395±0.0315477331986936	4.62078e-06	2763062	Roseburia sp. NSJ-69	0.496569403824905±0.285619823928056	0.36415225351007±0.349277405883344	0.00200703	674529	Bacteroides faecis	0.193007354668551±0.898710925525903	0.275173287080632±0.785276758087336	0.00115562
2493672	Mesorhizobium sp. M1E.F.Ca.ET.045.02.1.1	0.000123913874900389±0.000594270067423115	0±0	0.021268	1550024	Ruthenibacterium lactatiformans	0.450058755624508±0.416042193397472	0.193152066380526±0.259889392054234	0.00174246						2041044	Eubacterium maltosivorans	0.0228366961871043±0.0119705069434881	0.00942354982070977±0.00894617287943635	8.68965e-05	33035	Blautia producta	0.12789222947353±0.108175220068463	0.0952172036046234±0.128515436865934	0.00115929	291644	Bacteroides salyersiae	0.0474489037456111±0.297077249008848	0.174036611481359±0.626500313501127	0.000545424
					1680	Bifidobacterium adolescentis	0.421125132271556±0.691732808816627	0.17995480253413±0.512197832190612	0.0212776						2173	Methanobrevibacter smithii	0.900912804258823±1.26443924350051	0.00477255944083062±0.0114577421688631	0.000567792	1042156	Clostridium sp. SY8519	0.0486633321884418±0.0405005441150566	0.0288594449732682±0.0268570058108829	0.000414085	544645	Butyricimonas virosa	0.0358075607906766±0.0854787043463089	0.106492346335522±0.166076947332983	0.000128837
					1160721	Ruminococcus bicirculans	0.915189058669134±1.07677693565936	0.0925664845339115±0.277229671509291	1.01841e-06						1504	Clostridium septicum	0.00802984656662221±0.00799067664871046	0.00350875779981953±0.00829121809449253	0.000206726	1685	Bifidobacterium breve	0.341628174022388±1.7351659805917	0.026628968925054±0.0349910565788127	7.29186e-05	291645	Bacteroides nordii	0.0119303663062958±0.0320499945907915	0.0923249466659734±0.203058966495612	3.35457e-05
					2086584	Massilistercora timonensis	0.234168408656008±0.171359620898579	0.0553027355900649±0.0501759100372953	3.86454e-07						46867	Clostridium chauvoei	0.00700292350665512±0.00684712568649761	0.00252978770233553±0.00681135769765011	1.4665e-05	28025	Bifidobacterium animalis	0.144634516381349±0.449160235999254	0.0149100040042392±0.060866033670484	0.000234134	2583452	Amedibacterium intestinale	0.0374191053354957±0.040431764894799	0.0543987511785509±0.171957921671889	0.0174314
					626937	Christensenella minuta	0.259510076886952±0.170163523997996	0.0450460384843496±0.0607848910786318	1.45706e-06						1571	Sporosarcina ureae	0.00505130384880046±0.00378945079581652	0.00165342722293986±0.00181257020647257	3.7205e-05	2751	Carnobacterium maltaromaticum	0.00127698024196539±0.000837977429920884	0.000750210576457069±0.000881218426868658	0.00118175	626932	Alistipes indistinctus	0.0227471793470912±0.0573139895988412	0.0484952460868401±0.112363951797972	0.00868439
					1042156	Clostridium sp. SY8519	0.104598670549226±0.0465326055790036	0.0360973967964071±0.033838044751597	1.37961e-05						1193713	Neobacillus mesonae	0.0035437846141348±0.00305982085537275	0.00135146921957649±0.00167687979308544	0.0110432						2650158	Bacteroides luhongzhouii	0.0143601074270498±0.0169983297212885	0.0268942279398164±0.0340027383608414	0.0220566
					1502	Clostridium perfringens	0.0347153730908851±0.0326215167150539	0.0255619764554721±0.0601721043107853	0.000269966						189426	Paenibacillus odorifer	0.00279590700291546±0.00171661357184023	0.00128534467540529±0.00143651351190995	0.00199353						1796613	Bacteroides caecimuris	0.0149345743495037±0.0169001498674977	0.0243822793962502±0.0268801299487017	0.0385995
					1351	Enterococcus faecalis	0.0186854094008832±0.0576140031882607	0.0186164190250509±0.0427393736720733	0.00383848						562959	Paenibacillus cellulositrophicus	0.00351829054734348±0.00368177334621871	0.00108767010344385±0.00139536776147653	0.00768366						2478552	Flavobacterium sp. 140616W15	0±0	0.000158174280779726±0.000644759119176933	0.0180869
					1736	Eubacterium limosum	0.0318018856383201±0.0190727503584034	0.0166970604928274±0.0110220874855171	0.00516551						665099	Cytobacillus oceanisediminis	0.00267363832354105±0.00180649050704143	0.000769073247401436±0.000913014009718553	1.16391e-05						266749	Kaistella jeonii	0±0	8.49114491233002E-05±0.000426601858855052	0.0418544
					1623	Ligilactobacillus ruminis	0.0169069338616522±0.0121106265654008	0.0135351072385307±0.0307948829113036	0.000291211						2317	Methanosphaera stadtmanae	0.0266626447017411±0.053227222885052	0.000735385916739573±0.000846089243896468	0.00833622
					53442	Eubacterium callanderi	0.0439775691093687±0.0267554037824937	0.0131217099585659±0.0154844008149927	9.84564e-06						2651284	Pradoshia sp. D12	0.0017571637615766±0.00152951880820795	0.000660607314858248±0.000915169395125533	0.00856318
					2564099	Ruminococcus bovis	0.0893844153578322±0.0728374295801063	0.00967259669219179±0.0150961452353772	1.23965e-07						486398	Bacillus sp. S3	0.00224013068280812±0.00163643985148145	0.000595240282022762±0.000688675473144422	0.000104038
					2041044	Eubacterium maltosivorans	0.0228366961871043±0.0119705069434881	0.00942354982070977±0.00894617287943635	8.68965e-05						2003188	Parolsenella catena	0.00405767150452599±0.0035804819099294	0.000580859591372685±0.0010327237931467	3.85019e-05
					44008	Enterococcus cecorum	0.0307573997672268±0.0204426598030873	0.00859164572108775±0.0103581451280985	3.52007e-05						79263	Paenibacillus chitinolyticus	0.00201920683556685±0.00188138539538309	0.000464504062430609±0.000575583301530993	0.000345723
					2487118	Intestinibaculum porci	0.0251401514696155±0.0223063330457305	0.00852172954809533±0.0125886044374183	0.000105519						859143	Cytobacillus kochii	0.00114849874562957±0.00131209688631345	0.000390965125800433±0.000721645735662305	0.043651
					2173	Methanobrevibacter smithii	0.900912804258823±1.26443924350051	0.00477255944083062±0.0114577421688631	0.000567792						228899	Peribacillus asahii	0.00127645976810068±0.00151810753366763	0.000312637623189399±0.000516059182000601	0.00864149
					1584	Lactobacillus delbrueckii	0.00351915635430232±0.00232334271163888	0.00280733860269738±0.00953268779808917	4.53689e-06						2283160	Psychrobacillus glaciei	0.00153981982889037±0.00190951374190973	0.000276519338159588±0.000664215272686779	0.010784
					33959	Lactobacillus johnsonii	0.0045260393541114±0.00258172395398801	0.0027704392282648±0.00393231796113857	0.00327426						1482	Virgibacillus halodenitrificans	0.00116265423900377±0.00168070812460439	0.00022110296391545±0.000497693455612823	0.0366744
					294671	Methanobrevibacter olleyae	0.00319513037441063±0.00139150258940691	0.00211926898956232±0.0019371343839238	0.00554376						1421	Lysinibacillus sphaericus	0.0011155962628523±0.00151862627663169	0.000190357734951871±0.000491196127719393	0.0182819
					1590	Lactiplantibacillus plantarum	0.00456627762555056±0.00295205348228859	0.00180737230290871±0.00352370468921478	0.000168311						2529032	Oceanihabitans sp. IOP_32	0.00117649788675997±0.00128970896064248	0.000157183458107891±0.000340254070541574	0.00476793
					1639	Listeria monocytogenes	0.00411895694547398±0.00249358876840828	0.00120368834810272±0.00111612548097766	8.59882e-06						2023772	Paenibacillus sp. RUD330	0.0017656850898929±0.00224517273426599	9.08400075009398E-05±0.000302257224426062	0.00113444
					1609968	Methanobrevibacter sp. YE315	0.00265827479669606±0.00136504194990664	0.000874567935669471±0.00114496829345808	1.6963e-05						2283194	Sporosarcina sp. PTS2304	0.000727410715954591±0.00115300259232958	0±0	0.0070676
					230361	Methanobrevibacter millerae	0.00355022864474363±0.00220159525597242	0.000841514222571475±0.00081300321084279	1.52737e-06
					1598	Limosilactobacillus reuteri	0.00254414013961179±0.00197525276460609	0.000827939189251504±0.00090327282192297	0.000545301
					2317	Methanosphaera stadtmanae	0.0266626447017411±0.053227222885052	0.000735385916739573±0.000846089243896468	0.00833622
					53346	Enterococcus mundtii	0.00196994716864076±0.0015597052732203	0.000666773892965143±0.000885149935870658	0.0026893
					2751	Carnobacterium maltaromaticum	0.0022370981309462±0.00148808041910104	0.000613449229883532±0.000667989727517119	4.23403e-05
					2173853	Streptococcus chenjunshii	0.00126649291076221±0.00122461855543317	0.000383028442508987±0.000745210058112243	0.0179849
					28025	Bifidobacterium animalis	0.00671245105922212±0.0172638670445236	0.000133520501136052±0.000340716369851976	0.000366116
